# Molecular Evolution of Gustatory Receptors in the *Anopheles gambiae* Complex

**DOI:** 10.1101/2024.09.05.611554

**Authors:** Zachary R. Popkin-Hall, Michel A. Slotman

## Abstract

**Background:** Mosquitoes in the *Anopheles* (*An.*) *gambiae* species complex are major vectors of *Plasmodium falciparum* malaria. One reason for this is the high anthropophily of the constituent species *An. coluzzii*, *An. gambiae* sensu stricto, and *An. arabiensis*. In contrast, their sister species *An. quadriannulatus* is highly zoophilic. *Anopheles* mosquitoes largely rely on chemical cues for host-seeking, which are primarily detected by four chemosensory gene families: olfactory receptors (*Ors*), ionotropic receptors (*Irs*), gustatory receptors (*Grs*), and odorant binding proteins (*Obps*). Genes from these families that have been implicated in host adaptation show evidence of positive selection in other insect species, including other mosquitoes. As such, we analyzed the molecular evolutionary patterns of the gustatory receptors within the *Anopheles gambiae* complex, with a particular interest in identifying *Grs* that show evidence of positive selection in highly anthropophilic species.

**Results:** We identified sixteen *Grs* that show evidence of potential positive selection using the McDonald-Kreitman test, including four putative sugar receptors and two *Grs* with unknown ligands that are relatively highly expressed in chemosensory organs of either *An. coluzzii* or *An. quadriannulatus*. In addition, we identified twelve *Grs* that show evidence of potential purifying selection using the McDonald-Kreitman test, and twelve *Grs* that may have experienced a selective sweep using the DH test, including three putative sugar receptors and the carbon dioxide receptor *Gr24*. We also identified both positive and purifying selection in the coastal species *An. melas* (West Africa) and *An. merus* (East Africa).

**Conclusions:** Our results, together with transcriptomic data, identify four *Grs* as possible candidates for involvement in the evolution of vertebrate host preference in the *An. gambiae* complex, as may have occurred in the *An. farauti* complex. They also point to sugar receptors as playing a role in recent adaptation of some of these species. As the vast majority of *Grs* have unknown functions and much is still unknown about the role of *Grs* in these species, a more complete interpretation of our data necessitates further characterization of these genes.
