## Supplemental Table 1 for "Molecular Evolution of Gustatory Receptors in the *Anopheles gambiae* Complex"

### Sheet: Sheet1
Gene	arabiensis	coluzzii	gambiae	melas	merus	quadriannulatus	Min	Max	Total
Gr1	4	22	48	6	2	74	2	74	156
Gr2	2	14	42				2	42	58
Gr3	2	24	52	24		74	2	74	176
Gr4		24	50	8	2	28	2	50	112
Gr5	4	24	52	6		62	4	62	148
Gr6		24	52	6	4	62	4	62	148
Gr7		22	50	2		6	2	50	80
Gr8	8	24	52	2	10	144	2	144	240
Gr9		8	2	2			2	8	12
Gr10	8	20	46		6	30	6	46	110
Gr11	6	24	52	18		104	6	104	204
Gr12	4	24	52	12	4	46	4	52	142
Gr13	2	22	52	4		2	2	52	82
Gr14				2			2	2	2
Gr15	8	16	44	8		46	8	46	122
Gr16		8	44	2		8	2	44	62
Gr17	4	24	50	6	2	10	2	50	96
Gr18	2	20	52	4	2	30	2	52	110
Gr19		22	52	4		44	4	52	122
Gr20		24	52	2		6	2	52	84
Gr21		22	46	10		2	2	46	80
Gr22	2	22	42	12	2	12	2	42	92
Gr23	6	20	42	4	4	90	4	90	166
Gr24	2	12	48	2		38	2	48	102
Gr25	2	20	46	2	44	4	2	46	118
Gr26		6	12	2		2	2	12	22
Gr27	6	18	50	8	2	34	2	50	118
Gr28	4	2		2		36	2	36	44
Gr29	2	12	34	6		22	2	34	76
Gr30		24	46	2		34	2	46	106
Gr31	2	16	38	2		26	2	38	84
Gr32		10	34	2			2	34	46
Gr33	26	22	50	6	66	90	6	90	260
Gr34	2	22	48	4		50	2	50	126
Gr35	2	18	44	4	2	20	2	44	90
Gr36	4	24	52	28		106	4	106	214
Gr37		14	44	2			2	44	60
Gr38		20	44	2	144		2	144	210
Gr39	2	22	46	8	8	50	2	50	136
Gr40		22	44	2	4	62	2	62	134
Gr41	2	20	46	4	4	48	2	48	124
Gr42		22	48	130		6	6	130	206
Gr43	2	16	40	8	4	20	2	40	90
Gr44			6	2			2	6	8
Gr45	4	22	48	6	10	80	4	80	170
Gr46		2	22	2			2	22	26
Gr47		16	46	6	2	2	2	46	72
Gr48	2	22	48	4	2	36	2	48	114
Gr49		20	44	2			2	44	66
Gr50		20	44	2		92	2	92	158
Gr51	2	14	28	2		44	2	44	90
Gr52	4	22	44	2		30	2	44	102
Gr53		14	38	2			2	38	54
Gr54	14	22	34	8	22	24	8	34	124
Gr55	2	18	52	10	6	80	2	80	168
Gr56	192	12	10	2			2	192	216
Gr57		20	40	18			18	40	78
Gr58	4	22	52	6	22	88	4	88	194
Gr59	2	18	50	4	14	84	2	84	172
Gr60	16	24	50	6	8	74	6	74	178
