## Supplemental Table 3 for "Molecular Evolution of Gustatory Receptors in the *Anopheles gambiae* Complex"

### Sheet: Sheet1
	arabiensis				coluzzii				gambiae				melas				merus				quadriannulatus
Gene	N	π	Haplotype Diversity	Haplotype Number	N	π	Haplotype Diversity	Haplotype Number	N	π	Haplotype Diversity	Haplotype Number	N	π	Haplotype Diversity	Haplotype Number	N	π	Haplotype Diversity	Haplotype Number	N	π	Haplotype Diversity	Haplotype Number
Gr1	NA	NA	NA	NA	22	0.01468	0.987	19	48	0.01131	0.97	34	NA	NA	NA	NA	NA	NA	NA	NA	74	0.0082	0.996	65
Gr2	NA	NA	NA	NA	14	0.00828	1	14	42	0.01262	0.999	41	NA	NA	NA	NA	NA	NA	NA	NA	NA	NA	NA	NA
Gr3	NA	NA	NA	NA	24	0.01136	0.978	21	50	0.01112	0.974	40	22	0.00101	0.632	6	NA	NA	NA	NA	74	0.00897	0.996	62
Gr4	NA	NA	NA	NA	22	0.01804	1	22	50	0.01688	0.999	49	NA	NA	NA	NA	NA	NA	NA	NA	28	0.02024	0.989	24
Gr5 - skipped
Gr6	NA	NA	NA	NA	20	0.01118	1	20	50	0.01425	0.999	49	NA	NA	NA	NA	NA	NA	NA	NA	62	0.01263	0.996	55
Gr7	NA	NA	NA	NA	22	0.01421	1	22	44	0.01322	1	44	NA	NA	NA	NA	NA	NA	NA	NA	NA	NA	NA	NA
Gr8	NA	NA	NA	NA	24	0.01182	1	24	52	0.01039	0.995	47	NA	NA	NA	NA	NA	NA	NA	NA	144	0.01102	0.999	129
Gr9 - skipped
Gr10
Gr11	NA	NA	NA	NA	22	0.01386	0.996	21	52	0.00925	0.977	34	18	0.00054	0.556	5	NA	NA	NA	NA	104	0.00574	0.993	73
Gr12	NA	NA	NA	NA	24	0.01147	0.989	21	52	0.01236	0.981	38	12	0.00152	0.667	5	NA	NA	NA	NA	46	0.0104	0.99	36
Gr13	NA	NA	NA	NA	22	0.00982	1	22	52	0.01123	0.971	42	NA	NA	NA	NA	NA	NA	NA	NA	NA	NA	NA	NA
Gr14
Gr15	8	0.00534	1	8	16	0.00635	0.992	15	44	0.00959	0.998	42	8	0.00125	0.893	5	NA	NA	NA	NA	46	0.0048	0.995	41
Gr16	NA	NA	NA	NA	NA	NA	NA	NA	20	0.01635	0.995	19	NA	NA	NA	NA	NA	NA	NA	NA	NA	NA	NA	NA
Gr17	NA	NA	NA	NA	24	0.00758	0.938	17	50	0.01515	1	50	NA	NA	NA	NA	NA	NA	NA	NA	10	0.00738	0.978	9
Gr18	NA	NA	NA	NA	20	0.00537	0.984	18	52	0.00815	0.995	46	NA	NA	NA	NA	NA	NA	NA	NA	30	0.00566	0.993	27
Gr19	NA	NA	NA	NA	22	0.0087	0.97	18	52	0.01462	0.999	51	NA	NA	NA	NA	NA	NA	NA	NA	44	0.00206	0.943	27
Gr20 no poly	NA	NA	NA	NA	24	0	NA	NA	52	0	NA	NA	NA	NA	NA	NA	NA	NA	NA	NA	NA	NA	NA	NA
Gr21	NA	NA	NA	NA	20	0.0144	0.984	18	39	0.01701	1	40	10	0.00138	0.844	6	NA	NA	NA	NA	144	0.00789	0.999	131
Gr22	NA	NA	NA	NA	22	0.00721	0.991	20	42	0.0066	0.991	35	12	0.00189	0.803	5	NA	NA	NA	NA	12	0.00613	0.985	11
Gr23
Gr24	NA	NA	NA	NA	12	0.00402	0.879	7	48	0.0115	0.998	46	NA	NA	NA	NA	NA	NA	NA	NA	38	0.00494	0.99	31
Gr25	NA	NA	NA	NA	20	0.00403	0.979	16	46	0.00318	0.957	28	NA	NA	NA	NA	44	0.00042	0.555	4	NA	NA	NA	NA
Gr26	NA	NA	NA	NA	6	0.01634	1	6	12	0.0132	0.985	11	NA	NA	NA	NA	NA	NA	NA	NA	NA	NA	NA	NA
Gr27	NA	NA	NA	NA	18	0.0242	1	18	50	0.02362	0.992	44	NA	NA	NA	NA	NA	NA	NA	NA	34	0.01001	0.995	31
Gr28-RA
Gr29	NA	NA	NA	NA	12	0.0259	1	12	34	0.0258	0.996	32	NA	NA	NA	NA	NA	NA	NA	NA	22	0.00936	0.991	20
Gr30	NA	NA	NA	NA	24	0.02165	0.996	23	46	0.02612	0.999	45	NA	NA	NA	NA	NA	NA	NA	NA	34	0.01325	1	34
Gr31	NA	NA	NA	NA	16	0.01201	1	16	34	0.02846	0.998	33	NA	NA	NA	NA	NA	NA	NA	NA	26	0.01029	0.997	25
Gr32	NA	NA	NA	NA	6	0.01764	1	6	28	0.02215	0.997	27	NA	NA	NA	NA	NA	NA	NA	NA	NA	NA	NA	NA
Gr33	26	0.00154	0.655	8	22	0.00306	0.987	19	50	0.00563	0.988	40	NA	NA	NA	NA	66	0.00032	0.4	4	90	0.00222	0.959	43
Gr34	NA	NA	NA	NA	22	0.0143	1	22	48	0.0161	0.996	44	NA	NA	NA	NA	NA	NA	NA	NA	50	0.0075	0.994	43
Gr35	NA	NA	NA	NA	18	0.01171	1	18	44	0.01392	1	44	NA	NA	NA	NA	NA	NA	NA	NA	20	0.0079	0.974	15
Gr36	NA	NA	NA	NA	24	0.00884	1	24	52	0.00761	0.998	49	28	0.00081	0.661	6	NA	NA	NA	NA	106	0.00257	0.931	36
Gr37	NA	NA	NA	NA	14	0.00817	1	14	44	0.00762	1	44	NA	NA	NA	NA	NA	NA	NA	NA	NA	NA	NA	NA
Gr38					20	0.00963	0.995	19	44	0.00887	0.998	42
Gr39					22	0.00957	0.987	20	46	0.00801	0.97	37									50	0.00235	0.956	29
Gr40					22	0.01211	1	22	44	0.01094	0.996	40									62	0.00158	0.857	16
Gr41					20	0.01054	0.995	19	46	0.01054	0.998	42									48	0.00223	0.94	25
Gr42					22	0.00889	0.996	21	48	0.00788	0.999	47
Gr43					16	0.02162	1	16	40	0.02131	1	40									20	0.00627	0.995	19
Gr44
Gr45					22	0.00866	0.991	20	48	0.01025	0.992	40					10	0.00064	0.667	5	80	0.00251	0.971	41
Gr46									22	0.00617	1	22
Gr47					16	0.01301	1	16	46	0.01713	1	46
Gr48					22	0.0217	1	22	48	0.01987	0.999	47									36	0.00654	0.994	32
Gr49					20	0.01884	1	20	44	0.01644	1	44
Gr50					20	0.01756	1	20	44	0.01963	1	44									92	0.00726	0.991	67
Gr51					14	0.02287	1	14	28	0.02056	1	28									44	0.00835	0.978	34
Gr52
Gr53					14	0.01392	1	14	38	0.01567	1	38
Gr54	14	0.00216	0.945	10	22	0.01394	0.991	20	34	0.01418	0.996	32					22	0	NA	NA	24	0.00264	0.96	17
Gr55					18	0.02578	0.993	17	52	0.02174	0.998	50	10	0.00374	0.8	5	6	0.00127	0.867	4	80	0.00882	0.997	72
Gr56					12	0.0216	1	12	10	0.02242	1	10
Gr57					20	0.00429	0.979	16	40	0.0022	0.94	22
Gr58					22	0.00931	0.991	20	52	0.00731	0.984	42					22	0.00065	0.671	5	88	0.00142	0.872	24
Gr59					18	0.01093	0.993	17	50	0.00818	0.988	48	4	0.00261	0.833	3	14	0.00113	0.747	4	84	0.00414	0.99	60
Gr60	16	0.00161	0.858	9	24	0.00892	0.986	20	50	0.0065	0.988	40									74	0.00303	0.973	43
