## Supplemental Table 4 for "Molecular Evolution of Gustatory Receptors in the *Anopheles gambiae* Complex"

### Sheet: Sheet1
	arabiensis							coluzzii							gambiae							melas							merus							quadriannulatus
Gene	Tajima's D	p-value	H	p-value	DH	E-test	p-value	Tajima's D	p-value	H	p-value	DH	E-test	p-value	Tajima's D	p-value	H	p-value	DH	E-test	p-value	Tajima's D	p-value	H	p-value	DH	E-test	p-value	Tajima's D	p-value	H	p-value	DH	E-test	p-value	Tajima's D	p-value	H	p-value	DH	E-test	p-value
Gr1	NA	NA	NA	NA	NA	NA	NA	0.428445	0.72554	-0.33719	0.22166	0.5263	0.742721	0.8442	-0.760987	0.24248	-0.27913	0.2424	0.1113	-0.423711	0.4378	NA	NA	NA	NA	NA	NA	NA	NA	NA	NA	NA	NA	NA	NA	-0.0342133	0.56522	-1.7666	0.04788	0.3582	1.56703	0.9537
Gr2	NA	NA	NA	NA	NA	NA	NA	-0.607513	0.2939	-0.30123	0.2347	0.1647	-0.22853	0.5203	-1.35743	0.06274	-0.0391864	0.31182	0.1613	-1.22208	0.1221	NA	NA	NA	NA	NA	NA	NA	NA	NA	NA	NA	NA	NA	NA	NA	NA	NA	NA	NA	NA	NA
Gr3	NA	NA	NA	NA	NA	NA	NA	-0.896868	0.18872	0.479228	0.57312	0.3651	-1.31999	0.1036	-1.52238	0.0379	0.116131	0.37326	0.1971	-1.50586	0.0471	-1.07188	0.15072	-2.09925	0.03584	0.0441	1.08499	0.894	NA	NA	NA	NA	NA	NA	NA	0.913274	0.86308	0.526848	0.63182	0.7413	0.322309	0.7227
Gr4	NA	NA	NA	NA	NA	NA	NA	-0.251881	0.44882	-0.0421967	0.31094	0.2777	-0.19203	0.5355	-0.808201	0.22494	-0.16606	0.2713	0.1364	-0.584994	0.3611	NA	NA	NA	NA	NA	NA	NA	NA	NA	NA	NA	NA	NA	NA	0.872987	0.85734	-0.22617	0.25278	0.7301	1.0434	0.8984
Gr5 - skipped	NA	NA	NA	NA	NA	NA	NA	NA	NA	NA	NA	NA	NA	NA	NA	NA	NA	NA	NA	NA	NA	NA	NA	NA	NA	NA	NA	NA	NA	NA	NA	NA	NA	NA	NA	NA	NA	NA	NA	NA	NA	NA
Gr6	NA	NA	NA	NA	NA	NA	NA	-0.508767	0.3354	-0.231605	0.256	0.1834	-0.226503	0.5281	-1.11415	0.12036	-0.586129	0.17618	0.0831	-0.461492	0.4202	NA	NA	NA	NA	NA	NA	NA	NA	NA	NA	NA	NA	NA	NA	0.195493	0.65656	-0.379093	0.21804	0.4465	0.528583	0.7899
Gr7	NA	NA	NA	NA	NA	NA	NA	-0.98288	0.16104	0.23785	0.42502	0.2518	-1.18371	0.1509	-1.49491	0.04126	-0.0338307	0.31586	0.1694	-1.35891	0.0789	NA	NA	NA	NA	NA	NA	NA	NA	NA	NA	NA	NA	NA	NA	NA	NA	NA	NA	NA	NA	NA
Gr8	NA	NA	NA	NA	NA	NA	NA	-0.803388	0.22224	-0.0511698	0.30748	0.1567	-0.683352	0.331	-1.58812	0.0299	-0.529593	0.18534	0.083	-0.942903	0.2117	NA	NA	NA	NA	NA	NA	NA	NA	NA	NA	NA	NA	NA	NA	1.39044	0.93652	-1.34678	0.07804	0.8765	2.35245	0.9906
Gr9 - skipped	NA	NA	NA	NA	NA	NA	NA	NA	NA	NA	NA	NA	NA	NA	NA	NA	NA	NA	NA	NA	NA	NA	NA	NA	NA	NA	NA	NA	NA	NA	NA	NA	NA	NA	NA	NA	NA	NA	NA	NA	NA	NA
Gr10	NA	NA	NA	NA	NA	NA	NA	NA	NA	NA	NA	NA	NA	NA	NA	NA	NA	NA	NA	NA	NA	NA	NA	NA	NA	NA	NA	NA	NA	NA	NA	NA	NA	NA	NA	NA	NA	NA	NA	NA	NA	NA
Gr11	NA	NA	NA	NA	NA	NA	NA	0.465524	0.74386	0.125848	0.37738	0.5477	0.297373	0.7147	-0.609485	0.30588	-0.753115	0.14664	0.1574	0.162622	0.6782	-1.09451	0.15718	-0.988523	0.1263	0.046	0.125206	0.6506	NA	NA	NA	NA	NA	NA	NA	-0.0724242	0.551	-1.1387	0.09532	0.3419	0.926222	0.8766
Gr12	NA	NA	NA	NA	NA	NA	NA	-1.00101	0.15494	-1.16295	0.0968	0.0738	0.27512	0.7105	-0.585689	0.31636	-0.686818	0.1537	0.1638	0.121249	0.6627	-1.27318	0.10326	-0.799794	0.13926	0.0516	-0.162829	0.5508	NA	NA	NA	NA	NA	NA	NA	0.948828	0.87314	-0.797592	0.1404	0.754	1.59528	0.9561
Gr13	NA	NA	NA	NA	NA	NA	NA	-1.12534	0.1239	-0.820801	0.13452	0.0684	-0.18586	0.5357	-1.04659	0.14122	-0.576094	0.17708	0.0828	-0.404112	0.4558	NA	NA	NA	NA	NA	NA	NA	NA	NA	NA	NA	NA	NA	NA	NA	NA	NA	NA	NA	NA	NA
Gr14	NA	NA	NA	NA	NA	NA	NA	NA	NA	NA	NA	NA	NA	NA	NA	NA	NA	NA	NA	NA	NA	NA	NA	NA	NA	NA	NA	NA	NA	NA	NA	NA	NA	NA	NA	NA	NA	NA	NA	NA	NA	NA
Gr15	NA	NA	NA	NA	NA	NA	NA	-0.934814	0.1789	-0.746375	0.14802	0.0837	-0.0503918	0.5933	-1.53311	0.0391	-0.128959	0.28216	0.1477	-1.28241	0.1011	NA	NA	NA	NA	NA	NA	NA	NA	NA	NA	NA	NA	NA	NA	-0.203322	0.48894	-2.85001	0.01374	0.2716	2.4554	0.9923
Gr16	NA	NA	NA	NA	NA	NA	NA	NA	NA	NA	NA	NA	NA	NA	-0.423829	0.37404	0.237366	0.42508	0.2501	-0.651567	0.3481	NA	NA	NA	NA	NA	NA	NA	NA	NA	NA	NA	NA	NA	NA	NA	NA	NA	NA	NA	NA	NA
Gr17	NA	NA	NA	NA	NA	NA	NA	-1.23595	0.09512	-1.57283	0.05804	0.0472	0.480789	0.775	-0.862317	0.20718	-0.705268	0.15444	0.0919	-0.113966	0.5735	NA	NA	NA	NA	NA	NA	NA	NA	NA	NA	NA	NA	NA	NA	0.0849468	0.5826	-0.467868	0.2016	0.3674	0.587751	0.794
Gr18	NA	NA	NA	NA	NA	NA	NA	-0.814696	0.21838	0.482661	0.57326	0.3543	-1.22306	0.135	-1.44837	0.04818	0.511072	0.60888	0.3904	-1.81646	0.0099	NA	NA	NA	NA	NA	NA	NA	NA	NA	NA	NA	NA	NA	NA	-0.404965	0.39128	-1.10593	0.1012	0.2165	0.727908	0.8368
Gr19	NA	NA	NA	NA	NA	NA	NA	-0.521163	0.33686	-0.904037	0.12228	0.1853	0.456627	0.7641	-0.658387	0.28472	0.103433	0.36786	0.2017	-0.705611	0.3136	NA	NA	NA	NA	NA	NA	NA	NA	NA	NA	NA	NA	NA	NA	-1.69044	0.0231	-3.48079	0.0063	0.0074	1.7664	0.9687
Gr20	NA	NA	NA	NA	NA	NA	NA	no poly	no poly	no poly	no poly	no poly	no poly	no poly	no poly	no poly	no poly	no poly	no poly	no poly	no poly	NA	NA	NA	NA	NA	NA	NA	NA	NA	NA	NA	NA	NA	NA	NA	NA	NA	NA	NA	NA	NA
Gr21	NA	NA	NA	NA	NA	NA	NA	0.520012	0.76112	-0.577158	0.1754	0.5788	1.09584	0.9063	-0.631542	0.296	-0.332094	0.2304	0.1546	-0.258662	0.5099	0.176958	0.61382	0.436739	0.54956	0.3602	-0.299669	0.4925	NA	NA	NA	NA	NA	NA	NA	NA	NA	NA	NA	NA	NA	NA
Gr22	NA	NA	NA	NA	NA	NA	NA	-0.646341	0.2791	-0.261049	0.24554	0.1504	-0.321358	0.4866	-1.30134	0.07828	-0.527667	0.18448	0.0887	-0.672942	0.327	-0.657732	0.2772	-3.07113	0.00978	0.1312	2.56632	0.9946	NA	NA	NA	NA	NA	NA	NA	0.369033	0.69168	-0.41827	0.2092	0.457	0.772835	0.8504
Gr23	NA	NA	NA	NA	NA	NA	NA	-0.82621	0.2129	0.017753	0.3328	0.1791	-0.772258	0.292	-1.15225	0.1121	0.285726	0.45374	0.2591	-1.33466	0.0917	NA	NA	NA	NA	NA	NA	NA	NA	NA	NA	NA	NA	NA	NA	0.809636	0.8148	-0.110338	0.33936	0.6375	0.581328	0.801
Gr24	NA	NA	NA	NA	NA	NA	NA	0.437522	0.71526	-0.491127	0.19062	0.5028	0.860642	0.8583	-1.39034	0.05814	0.413828	0.53066	0.327	-1.67522	0.025	NA	NA	NA	NA	NA	NA	NA	NA	NA	NA	NA	NA	NA	NA	0.132924	0.62196	-0.229343	0.25296	0.4097	0.330993	0.7263
Gr25	NA	NA	NA	NA	NA	NA	NA	-0.703972	0.2616	0.5746	0.65324	0.4304	-1.21403	0.142	-0.363504	0.4118	-0.622112	0.16688	0.2294	0.261919	0.7032	NA	NA	NA	NA	NA	NA	NA	0.817854	0.8039	-1.37691	0.09066	0.6563	1.65555	0.9515	NA	NA	NA	NA	NA	NA	NA
Gr26	NA	NA	NA	NA	NA	NA	NA	NA	NA	NA	NA	NA	NA	NA	-0.496183	0.33038	-0.797731	0.14456	0.1967	0.429476	0.7453	NA	NA	NA	NA	NA	NA	NA	NA	NA	NA	NA	NA	NA	NA	NA	NA	NA	NA	NA	NA	NA
Gr27	NA	NA	NA	NA	NA	NA	NA	0.523809	0.75862	0.170473	0.39486	0.5615	0.311822	0.7173	0.0152041	0.58528	0.404373	0.52812	0.3713	-0.377287	0.4559	NA	NA	NA	NA	NA	NA	NA	NA	NA	NA	NA	NA	NA	NA	0.159643	0.63462	-0.354036	0.21986	0.4157	0.489668	0.7702
Gr28	NA	NA	NA	NA	NA	NA	NA	NA	NA	NA	NA	NA	NA	NA	NA	NA	NA	NA	NA	NA	NA	NA	NA	NA	NA	NA	NA	NA	NA	NA	NA	NA	NA	NA	NA	NA	NA	NA	NA	NA	NA	NA
Gr29	NA	NA	NA	NA	NA	NA	NA	-0.0140434	0.5356	0.49301	0.57256	0.368	-0.574209	0.3916	-0.300587	0.43904	0.540217	0.62776	0.62776	-0.829906	0.2646	NA	NA	NA	NA	NA	NA	NA	NA	NA	NA	NA	NA	NA	NA	-0.17052	0.4898	-1.52714	0.06342	0.2865	1.4119	0.9457
Gr30	NA	NA	NA	NA	NA	NA	NA	-0.232813	0.45904	0.148737	0.38454	0.2753	-0.374516	0.4624	-0.490508	0.35832	0.321096	0.47496	0.2837	-0.76992	0.2932	NA	NA	NA	NA	NA	NA	NA	NA	NA	NA	NA	NA	NA	NA	0.629536	0.79776	-0.667852	0.16094	0.6239	1.23198	0.9234
Gr31	NA	NA	NA	NA	NA	NA	NA	0.635333	0.7909	-0.453323	0.20218	0.6078	1.06943	0.8993	-0.0587619	0.54594	-0.654861	0.16378	0.3354	0.612917	0.8032	NA	NA	NA	NA	NA	NA	NA	NA	NA	NA	NA	NA	NA	NA	-0.0133937	0.56148	-1.24298	0.08554	0.3452	1.25277	0.9244
Gr32-RA	NA	NA	NA	NA	NA	NA	NA	0.302573	0.61746	0.135819	0.39348	0.3799	0.114114	0.6312	-0.332283	0.41664	-0.230473	0.25356	0.2532	-0.0775512	0.5935	NA	NA	NA	NA	NA	NA	NA	NA	NA	NA	NA	NA	NA	NA	NA	NA	NA	NA	NA	NA	NA
Gr32-RB	NA	NA	NA	NA	NA	NA	NA	0.423738	0.6628	0.190792	0.41272	0.4315	0.153477	0.6434	-0.580193	0.31234	-0.649771	0.16142	0.1719	0.123543	0.6578	NA	NA	NA	NA	NA	NA	NA	NA	NA	NA	NA	NA	NA	NA	NA	NA	NA	NA	NA	NA	NA
Gr33	0.0999075	0.59842	-0.655739	0.15702	0.3388	0.655549	0.806	-0.472885	0.36064	-0.35432	0.221	0.1835	-0.0496721	0.5818	-1.48347	0.04346	-0.0174675	0.3207	0.1602	-1.31464	0.0947	NA	NA	NA	NA	NA	NA	NA	0.095796	0.55984	-2.45855	0.03988	0.3533	1.92773	0.9712	-0.931076	0.18398	0.441878	0.5686	0.3509	-1.15437	0.1261
Gr34	NA	NA	NA	NA	NA	NA	NA	-0.564372	0.31352	-1.11519	0.09916	0.1752	0.641886	0.8119	-1.01641	0.14926	-0.28592	0.24242	0.1245	-0.660306	0.3407	NA	NA	NA	NA	NA	NA	NA	NA	NA	NA	NA	NA	NA	NA	0.38902	0.72286	-0.893422	0.12586	0.5289	1.17283	0.9115
Gr35	NA	NA	NA	NA	NA	NA	NA	0.0770163	0.5895	-0.201613	0.26264	0.3832	0.282733	0.7003	-1.18673	0.1017	-0.588514	0.17248	0.0814	-0.519475	0.3985	NA	NA	NA	NA	NA	NA	NA	NA	NA	NA	NA	NA	NA	NA	0.926444	0.8655	-0.454536	0.19926	0.7393	1.26447	0.9234
Gr36	NA	NA	NA	NA	NA	NA	NA	-0.903422	0.18884	-0.528358	0.18172	0.0854	-0.279681	0.5029	-1.27458	0.08098	-0.776285	0.14094	0.0564	-0.415058	0.4388	-1.0951	0.14336	0.525153	0.61392	0.349	-1.24509	0.1208	NA	NA	NA	NA	NA	NA	NA	1.13906	0.8962	-1.52925	0.06534	0.8061	2.13954	0.9794
Gr37	NA	NA	NA	NA	NA	NA	NA	-0.557653	0.31166	0.168673	0.3937	0.2353	-0.732899	0.3219	-0.811393	0.2206	-0.453224	0.20174	0.1085	-0.313938	0.4867	NA	NA	NA	NA	NA	NA	NA	NA	NA	NA	NA	NA	NA	NA	NA	NA	NA	NA	NA	NA	NA
Gr38	NA	NA	NA	NA	NA	NA	NA	-0.2174	0.46582	-0.311402	0.23456	0.276	0.126927	0.6502	-0.94355	0.1709	-0.538118	0.18302	0.0901	-0.34781	0.4674	NA	NA	NA	NA	NA	NA	NA	NA	NA	NA	NA	NA	NA	NA	NA	NA	NA	NA	NA	NA	NA
Gr39	NA	NA	NA	NA	NA	NA	NA	-0.265925	0.44794	0.564883	0.63976	0.4187	-0.825168	0.2758	-1.09585	0.1274	-0.161781	0.27024	0.1344	-0.838573	0.2553	NA	NA	NA	NA	NA	NA	NA	NA	NA	NA	NA	NA	NA	NA	-0.464557	0.37574	-0.388928	0.20958	0.1901	-0.0382582	0.5868
Gr40	NA	NA	NA	NA	NA	NA	NA	-0.516035	0.33158	-0.074463	0.29746	0.1837	-0.398919	0.4582	-0.705421	0.26468	-0.230717	0.25238	0.1316	-0.418668	0.4292	NA	NA	NA	NA	NA	NA	NA	NA	NA	NA	NA	NA	NA	NA	-0.800659	0.23466	0.230293	0.4226	0.2069	-0.839368	0.248
Gr41	NA	NA	NA	NA	NA	NA	NA	-0.156603	0.48902	0.109954	0.36378	0.2981	-0.256469	0.5132	-0.451319	0.37368	-0.0167694	0.3217	0.2085	-0.391407	0.458	NA	NA	NA	NA	NA	NA	NA	NA	NA	NA	NA	NA	NA	NA	-1.35779	0.06946	-1.56008	0.05932	0.0194	0.266831	0.7006
Gr42	NA	NA	NA	NA	NA	NA	NA	-0.537782	0.32448	-0.183592	0.26974	0.1769	-0.307642	0.4888	-1.35005	0.06564	-0.414909	0.20938	0.1006	-0.839285	0.2546	NA	NA	NA	NA	NA	NA	NA	NA	NA	NA	NA	NA	NA	NA	NA	NA	NA	NA	NA	NA	NA
Gr43	NA	NA	NA	NA	NA	NA	NA	-0.445904	0.35806	0.211531	0.41308	0.2447	-0.661231	0.3435	-0.916141	0.18298	0.166848	0.3947	0.2193	-1.02282	0.1963	NA	NA	NA	NA	NA	NA	NA	NA	NA	NA	NA	NA	NA	NA	-0.703383	0.25978	-1.61374	0.05788	0.1352	1.02849	0.8927
Gr44	NA	NA	NA	NA	NA	NA	NA	NA	NA	NA	NA	NA	NA	NA	NA	NA	NA	NA	NA	NA	NA	NA	NA	NA	NA	NA	NA	NA	NA	NA	NA	NA	NA	NA	NA	NA	NA	NA	NA	NA	NA	NA
Gr45	NA	NA	NA	NA	NA	NA	NA	-0.594708	0.3016	-0.207191	0.26052	0.155	-0.329343	0.4772	-0.132659	0.5189	-0.170601	0.26736	0.3049	0.0428094	0.6299	NA	NA	NA	NA	NA	NA	NA	-1.24468	0.13592	0.737582	0.75132	0.5642	-1.46102	0.0894	-0.267156	0.46306	-0.0144854	0.3174	0.2336	-0.208647	0.5197
Gr46	NA	NA	NA	NA	NA	NA	NA	NA	NA	NA	NA	NA	NA	NA	-1.41709	0.05998	-0.815421	0.14074	0.0705	-0.48721	0.4134	NA	NA	NA	NA	NA	NA	NA	NA	NA	NA	NA	NA	NA	NA	NA	NA	NA	NA	NA	NA	NA
Gr47	NA	NA	NA	NA	NA	NA	NA	-0.289772	0.42498	-0.47844	0.19624	0.2503	0.248391	0.6977	-0.589029	0.31694	-0.150647	0.27772	0.1704	-0.400229	0.4501	NA	NA	NA	NA	NA	NA	NA	NA	NA	NA	NA	NA	NA	NA	NA	NA	NA	NA	NA	NA	NA
Gr48	NA	NA	NA	NA	NA	NA	NA	-0.140445	0.49774	-0.212077	0.26156	0.3093	0.0915823	0.6418	-0.9726	0.16496	-0.445512	0.20158	0.0982	-0.468253	0.4264	NA	NA	NA	NA	NA	NA	NA	NA	NA	NA	NA	NA	NA	NA	0.0535832	0.59408	-1.04476	0.10442	0.37	1.04804	0.895
Gr49-RA	NA	NA	NA	NA	NA	NA	NA	-0.389807	0.38702	-0.0625464	0.30614	0.2271	-0.306929	0.5029	-1.0841	0.12946	-0.671728	0.16138	0.0749	-0.352675	0.4665	NA	NA	NA	NA	NA	NA	NA	NA	NA	NA	NA	NA	NA	NA	NA	NA	NA	NA	NA	NA	NA
Gr49-RB	NA	NA	NA	NA	NA	NA	NA	-0.0227812	0.54924	-0.0760223	0.30436	0.3411	0.0597525	0.6296	-0.79742	0.22908	-0.858773	0.1297	0.1111	0.102094	0.6539	NA	NA	NA	NA	NA	NA	NA	NA	NA	NA	NA	NA	NA	NA	NA	NA	NA	NA	NA	NA	NA
Gr50	NA	NA	NA	NA	NA	NA	NA	-0.273272	0.44226	-0.176328	0.27088	0.262	-0.068733	0.5908	-0.649058	0.28472	-0.0952816	0.29176	0.1514	-0.504078	0.4006	NA	NA	NA	NA	NA	NA	NA	NA	NA	NA	NA	NA	NA	NA	0.414181	0.73742	-1.35891	0.07508	0.5443	1.55062	0.9532
Gr51	NA	NA	NA	NA	NA	NA	NA	-0.279602	0.42578	-0.148512	0.28166	0.2568	-0.10141	0.5794	-0.922292	0.17896	-0.451978	0.202	0.1074	-0.402346	0.4496	NA	NA	NA	NA	NA	NA	NA	NA	NA	NA	NA	NA	NA	NA	-0.788049	0.23364	-3.02164	0.00928	0.108	2.18863	0.9904
Gr52	NA	NA	NA	NA	NA	NA	NA	-0.127928	0.50564	-0.223468	0.26052	0.3137	0.115423	0.6599	-0.543194	0.33092	-0.0160976	0.3178	0.1837	-0.489264	0.4066	NA	NA	NA	NA	NA	NA	NA	NA	NA	NA	NA	NA	NA	NA	0.0472823	0.5882	-0.862795	0.1286	0.3805	0.892146	0.8695
Gr53	NA	NA	NA	NA	NA	NA	NA	-0.588028	0.3016	-0.400489	0.2183	0.1763	-0.118757	0.5687	-0.839816	0.21004	0.269458	0.44448	0.2608	-1.06564	0.1782	NA	NA	NA	NA	NA	NA	NA	NA	NA	NA	NA	NA	NA	NA	NA	NA	NA	NA	NA	NA	NA
Gr54	-0.0316466	0.53722	0.662589	0.71476	0.4943	-0.649021	0.3465	0.383445	0.71354	0.327611	0.47584	0.5036	0.0130619	0.6169	-0.483956	0.35774	0.284011	0.45172	0.2676	-0.7309	0.3125	NA	NA	NA	NA	NA	NA	NA	NA	NA	NA	NA	NA	NA	NA	-1.13762	0.12028	-0.263856	0.24122	0.1078	-0.69765	0.3181
Gr55	NA	NA	NA	NA	NA	NA	NA	-0.0474143	0.53394	0.24538	0.43414	0.3369	-0.310384	0.489	-1.01349	0.15124	-0.107473	0.29106	0.1491	-0.832332	0.259	0.896315	0.84448	0.191129	0.40368	0.7069	0.482039	0.7645	0.878055	0.83932	0.200161	0.43622	0.802	0.311641	0.7202	0.257538	0.68106	-0.315891	0.22996	0.4683	0.509622	0.7824
Gr56	NA	NA	NA	NA	NA	NA	NA	-0.219455	0.45132	-0.274251	0.24946	0.2766	0.101461	0.6416	-0.203789	0.45406	-0.346981	0.22992	0.2873	0.20949	0.6703	NA	NA	NA	NA	NA	NA	NA	NA	NA	NA	NA	NA	NA	NA	NA	NA	NA	NA	NA	NA	NA
Gr57	NA	NA	NA	NA	NA	NA	NA	-0.809844	0.21966	0.795214	0.82692	0.6692	-1.58938	0.0515	-1.20125	0.10006	-0.0471508	0.3095	0.1468	-1.02641	0.1889	NA	NA	NA	NA	NA	NA	NA	NA	NA	NA	NA	NA	NA	NA	NA	NA	NA	NA	NA	NA	NA
Gr58	NA	NA	NA	NA	NA	NA	NA	0.457947	0.73752	0.0812709	0.3539	0.5362	0.326539	0.7228	-0.759849	0.246	-0.0871604	0.29782	0.1507	-0.597001	0.3557	NA	NA	NA	NA	NA	NA	NA	-0.537044	0.34252	0.743283	0.85874	0.7311	-1.00009	0.2134	-0.496443	0.36176	0.7442	0.85098	0.7286	-1.00345	0.175
Gr59	NA	NA	NA	NA	NA	NA	NA	-0.680022	0.26534	-0.0117348	0.31906	0.1754	-0.611804	0.3614	-1.38333	0.05858	-0.880507	0.12704	0.0536	-0.412883	0.4408	NA	NA	NA	NA	NA	NA	NA	1.78853	0.96796	0.256633	0.4051	0.946	0.900248	0.8699	-0.123977	0.52868	-1.78532	0.04706	0.3078	1.44275	0.9392
Gr60	-1.08944	0.14382	0.396706	0.52716	0.289	-1.20592	0.1345	-0.608335	0.2977	0.4001	0.51892	0.3186	-0.957942	0.225	-1.20698	0.09796	-0.216757	0.25632	0.1275	-0.872476	0.2445	NA	NA	NA	NA	NA	NA	NA	NA	NA	NA	NA	NA	NA	NA	-0.690465	0.27686	0.421278	0.54896	0.3199	-0.945847	0.2021
							3							52							55							7							6							36
