## Supplemental Table 5 for "Molecular Evolution of Gustatory Receptors in the *Anopheles gambiae* Complex"

### Sheet: Sheet1
Project ID	SRR	Species	Location	RGID	RGLB	RGPU	RGSM
PRJNA176968	SRR651513	arabiensis	Cameroon: Moudawa	D1ETY.3	ARAB-1	D1ETYACXX121126.3.TTGAGCCT	SM-3NKYF
PRJNA176968	SRR651557	arabiensis	Cameroon: Moudawa	D1ETY.6	ARAB-2	D1ETYACXX121126.6.TTGAGCCT	SM-3NKYF
PRJNA176968	SRR651580	arabiensis	Cameroon: Moudawa	D1ETY.8	ARAB-3	D1ETYACXX121126.8.TTGAGCCT	SM-3NKYF
PRJNA176968	SRR651595	arabiensis	Cameroon: Moudawa	D1ETY.7	ARAB-4	D1ETYACXX121126.7.TTGAGCCT	SM-3NKYF
PRJNA176968	SRR651625	arabiensis	Cameroon: Moudawa	D1ETY.4	ARAB-5	D1ETYACXX121126.4.TTGAGCCT	SM-3NKYF
PRJNA176968	SRR651631	arabiensis	Cameroon: Moudawa	D1ETY.5	ARAB-6	D1ETYACXX121126.5.TTGAGCCT	SM-3NKYF
PRJNA176968	SRR653695	arabiensis	Cameroon: Moudawa	D1ETY.2	ARAB-7	D1ETYACXX121126.2.TTGAGCCT	SM-3NKYF
PRJNA176968	SRR653708	arabiensis	Cameroon: Moudawa	D1ETY.1	ARAB-8	D1ETYACXX121126.1.TTGAGCCT	SM-3NKYF
PRJNA176969	SRR651438	arabiensis	Cameroon: Moudawa	D1ETY.3	ARAB-9	D1ETYACXX121126.3.GTATAACA	SM-3NKXC
PRJNA176969	SRR651542	arabiensis	Cameroon: Moudawa	D1ETY.4	ARAB-10	D1ETYACXX121126.4.GTATAACA	SM-3NKXC
PRJNA176969	SRR651565	arabiensis	Cameroon: Moudawa	D1ETY.5	ARAB-11	D1ETYACXX121126.5.GTATAACA	SM-3NKXC
PRJNA176969	SRR651579	arabiensis	Cameroon: Moudawa	D1ETY.8	ARAB-12	D1ETYACXX121126.8.GTATAACA	SM-3NKXC
PRJNA176969	SRR651630	arabiensis	Cameroon: Moudawa	D1ETY.7	ARAB-13	D1ETYACXX121126.7.GTATAACA	SM-3NKXC
PRJNA176969	SRR651651	arabiensis	Cameroon: Moudawa	D1ETY.6	ARAB-14	D1ETYACXX121126.6.GTATAACA	SM-3NKXC
PRJNA176969	SRR653651	arabiensis	Cameroon: Moudawa	D1ETY.1	ARAB-15	D1ETYACXX121126.1.GTATAACA	SM-3NKXC
PRJNA176969	SRR653664	arabiensis	Cameroon: Moudawa	D1ETY.2	ARAB-16	D1ETYACXX121126.2.GTATAACA	SM-3NKXC
PRJNA176970	SRR651413	arabiensis	Cameroon: Moudawa	D1ETY.6	ARAB-17	D1ETYACXX121126.6.TCGGAATG	SM-3NKY9
PRJNA176970	SRR651577	arabiensis	Cameroon: Moudawa	D1ETY.3	ARAB-18	D1ETYACXX121126.3.TCGGAATG	SM-3NKY9
PRJNA176970	SRR651581	arabiensis	Cameroon: Moudawa	D1ETY.4	ARAB-19	D1ETYACXX121126.4.TCGGAATG	SM-3NKY9
PRJNA176970	SRR651583	arabiensis	Cameroon: Moudawa	D1ETY.7	ARAB-20	D1ETYACXX121126.7.TCGGAATG	SM-3NKY9
PRJNA176970	SRR651605	arabiensis	Cameroon: Moudawa	D1ETY.5	ARAB-21	D1ETYACXX121126.5.TCGGAATG	SM-3NKY9
PRJNA176970	SRR651620	arabiensis	Cameroon: Moudawa	D1ETY.8	ARAB-22	D1ETYACXX121126.8.TCGGAATG	SM-3NKY9
PRJNA176970	SRR653630	arabiensis	Cameroon: Moudawa	D1ETY.1	ARAB-23	D1ETYACXX121126.1.TCGGAATG	SM-3NKY9
PRJNA176970	SRR653656	arabiensis	Cameroon: Moudawa	D1ETY.2	ARAB-24	D1ETYACXX121126.2.TCGGAATG	SM-3NKY9
PRJNA176971	SRR651409	arabiensis	Burkina Faso: Monomtenga	D1ETY.6	ARAB-25	D1ETYACXX121126.6.AGGATCTA	SM-3NKX6
PRJNA176971	SRR651418	arabiensis	Burkina Faso: Monomtenga	D1ETY.5	ARAB-26	D1ETYACXX121126.5.AGGATCTA	SM-3NKX6
PRJNA176971	SRR651439	arabiensis	Burkina Faso: Monomtenga	D1ETY.4	ARAB-27	D1ETYACXX121126.4.AGGATCTA	SM-3NKX6
PRJNA176971	SRR651578	arabiensis	Burkina Faso: Monomtenga	D1ETY.7	ARAB-28	D1ETYACXX121126.7.AGGATCTA	SM-3NKX6
PRJNA176971	SRR651632	arabiensis	Burkina Faso: Monomtenga	D1ETY.8	ARAB-29	D1ETYACXX121126.8.AGGATCTA	SM-3NKX6
PRJNA176971	SRR653665	arabiensis	Burkina Faso: Monomtenga	D1ETY.2	ARAB-30	D1ETYACXX121126.2.AGGATCTA	SM-3NKX6
PRJNA176971	SRR653691	arabiensis	Burkina Faso: Monomtenga	D1ETY.1	ARAB-31	D1ETYACXX121126.1.AGGATCTA	SM-3NKX6
PRJNA176971	SRR653703	arabiensis	Burkina Faso: Monomtenga	D1ETY.3	ARAB-32	D1ETYACXX121126.3.AGGATCTA	SM-3NKX6
PRJNA176972	SRR651408	arabiensis	Cameroon: Moudawa	D1ETY.3	ARAB-33	D1ETYACXX121126.3.CCTATGCC	SM-3NKXN
PRJNA176972	SRR651510	arabiensis	Cameroon: Moudawa	D1ETY.6	ARAB-34	D1ETYACXX121126.6.CCTATGCC	SM-3NKXN
PRJNA176972	SRR651516	arabiensis	Cameroon: Moudawa	D1ETY.4	ARAB-35	D1ETYACXX121126.4.CCTATGCC	SM-3NKXN
PRJNA176972	SRR651531	arabiensis	Cameroon: Moudawa	D1ETY.7	ARAB-36	D1ETYACXX121126.7.CCTATGCC	SM-3NKXN
PRJNA176972	SRR651585	arabiensis	Cameroon: Moudawa	D1ETY.8	ARAB-37	D1ETYACXX121126.8.CCTATGCC	SM-3NKXN
PRJNA176972	SRR651622	arabiensis	Cameroon: Moudawa	D1ETY.5	ARAB-38	D1ETYACXX121126.5.CCTATGCC	SM-3NKXN
PRJNA176972	SRR653648	arabiensis	Cameroon: Moudawa	D1ETY.2	ARAB-39	D1ETYACXX121126.2.CCTATGCC	SM-3NKXN
PRJNA176972	SRR653654	arabiensis	Cameroon: Moudawa	D1ETY.1	ARAB-40	D1ETYACXX121126.1.CCTATGCC	SM-3NKXN
PRJNA176973	SRR651400	arabiensis	Tanzania: Mabogini	D1ETY.6	ARAB-41	D1ETYACXX121126.6.TCGCCTTG	SM-3NKXV
PRJNA176973	SRR651403	arabiensis	Tanzania: Mabogini	D1ETY.4	ARAB-42	D1ETYACXX121126.4.TCGCCTTG	SM-3NKXV
PRJNA176973	SRR651436	arabiensis	Tanzania: Mabogini	D1ETY.5	ARAB-43	D1ETYACXX121126.5.TCGCCTTG	SM-3NKXV
PRJNA176973	SRR651569	arabiensis	Tanzania: Mabogini	D1ETY.7	ARAB-44	D1ETYACXX121126.7.TCGCCTTG	SM-3NKXV
PRJNA176973	SRR651600	arabiensis	Tanzania: Mabogini	D1ETY.8	ARAB-45	D1ETYACXX121126.8.TCGCCTTG	SM-3NKXV
PRJNA176973	SRR651633	arabiensis	Tanzania: Mabogini	D1ETY.3	ARAB-46	D1ETYACXX121126.3.TCGCCTTG	SM-3NKXV
PRJNA176973	SRR653629	arabiensis	Tanzania: Mabogini	D1ETY.2	ARAB-47	D1ETYACXX121126.2.TCGCCTTG	SM-3NKXV
PRJNA176973	SRR653643	arabiensis	Tanzania: Mabogini	D1ETY.1	ARAB-48	D1ETYACXX121126.1.TCGCCTTG	SM-3NKXV
PRJNA176974	SRR651498	arabiensis	Burkina Faso: Monomtenga	D1ETY.5	ARAB-49	D1ETYACXX121126.5.ATAGCGTC	SM-3NKY4
PRJNA176974	SRR651527	arabiensis	Burkina Faso: Monomtenga	D1ETY.6	ARAB-50	D1ETYACXX121126.6.ATAGCGTC	SM-3NKY4
PRJNA176974	SRR651541	arabiensis	Burkina Faso: Monomtenga	D1ETY.8	ARAB-51	D1ETYACXX121126.8.ATAGCGTC	SM-3NKY4
PRJNA176974	SRR651546	arabiensis	Burkina Faso: Monomtenga	D1ETY.4	ARAB-52	D1ETYACXX121126.4.ATAGCGTC	SM-3NKY4
PRJNA176974	SRR651640	arabiensis	Burkina Faso: Monomtenga	D1ETY.7	ARAB-53	D1ETYACXX121126.7.ATAGCGTC	SM-3NKY4
PRJNA176974	SRR653626	arabiensis	Burkina Faso: Monomtenga	D1ETY.2	ARAB-54	D1ETYACXX121126.2.ATAGCGTC	SM-3NKY4
PRJNA176974	SRR653668	arabiensis	Burkina Faso: Monomtenga	D1ETY.3	ARAB-55	D1ETYACXX121126.3.ATAGCGTC	SM-3NKY4
PRJNA176974	SRR653687	arabiensis	Burkina Faso: Monomtenga	D1ETY.1	ARAB-56	D1ETYACXX121126.1.ATAGCGTC	SM-3NKY4
PRJNA176975	SRR651637	arabiensis	Burkina Faso: Monomtenga	D1ETY.8	ARAB-57	D1ETYACXX121126.8.GTCTGATG	SM-3NKX7
PRJNA176975	SRR651395	arabiensis	Burkina Faso: Monomtenga	D1ETY.6	ARAB-58	D1ETYACXX121126.6.GTCTGATG	SM-3NKX7
PRJNA176975	SRR651425	arabiensis	Burkina Faso: Monomtenga	D1ETY.7	ARAB-59	D1ETYACXX121126.7.GTCTGATG	SM-3NKX7
PRJNA176975	SRR651520	arabiensis	Burkina Faso: Monomtenga	D1ETY.5	ARAB-60	D1ETYACXX121126.5.GTCTGATG	SM-3NKX7
PRJNA176975	SRR651564	arabiensis	Burkina Faso: Monomtenga	D1ETY.3	ARAB-61	D1ETYACXX121126.3.GTCTGATG	SM-3NKX7
PRJNA176975	SRR651655	arabiensis	Burkina Faso: Monomtenga	D1ETY.4	ARAB-62	D1ETYACXX121126.4.GTCTGATG	SM-3NKX7
PRJNA176975	SRR653638	arabiensis	Burkina Faso: Monomtenga	D1ETY.2	ARAB-63	D1ETYACXX121126.2.GTCTGATG	SM-3NKX7
PRJNA176975	SRR653672	arabiensis	Burkina Faso: Monomtenga	D1ETY.1	ARAB-64	D1ETYACXX121126.1.GTCTGATG	SM-3NKX7
PRJNA176976	SRR808323	arabiensis	Burkina Faso: Monomtenga	D1ETY.8	ARAB-65	D1ETYACXX121126.8.CAACTCTC	SM-3NKX9
PRJNA176976	SRR809439	arabiensis	Burkina Faso: Monomtenga	D1ETY.4	ARAB-66	D1ETYACXX121126.4.CAACTCTC	SM-3NKX9
PRJNA176976	SRR809440	arabiensis	Burkina Faso: Monomtenga	D1ETY.2	ARAB-67	D1ETYACXX121126.2.CAACTCTC	SM-3NKX9
PRJNA176976	SRR809441	arabiensis	Burkina Faso: Monomtenga	D1ETY.3	ARAB-68	D1ETYACXX121126.3.CAACTCTC	SM-3NKX9
PRJNA176976	SRR809442	arabiensis	Burkina Faso: Monomtenga	D1ETY.1	ARAB-69	D1ETYACXX121126.1.CAACTCTC	SM-3NKX9
PRJNA176976	SRR809443	arabiensis	Burkina Faso: Monomtenga	D1ETY.7	ARAB-70	D1ETYACXX121126.7.CAACTCTC	SM-3NKX9
PRJNA176976	SRR809445	arabiensis	Burkina Faso: Monomtenga	D1ETY.6	ARAB-71	D1ETYACXX121126.6.CAACTCTC	SM-3NKX9
PRJNA176976	SRR809448	arabiensis	Burkina Faso: Monomtenga	D1ETY.5	ARAB-72	D1ETYACXX121126.5.CAACTCTC	SM-3NKX9
PRJNA176977	SRR808796	arabiensis	Tanzania: Mabogini	D1ETY.2	ARAB-73	D1ETYACXX121126.2.AATGTTCT	SM-3NKXY
PRJNA176977	SRR808797	arabiensis	Tanzania: Mabogini	D1ETY.5	ARAB-74	D1ETYACXX121126.5.AATGTTCT	SM-3NKXY
PRJNA176977	SRR808798	arabiensis	Tanzania: Mabogini	D1ETY.3	ARAB-75	D1ETYACXX121126.3.AATGTTCT	SM-3NKXY
PRJNA176977	SRR808799	arabiensis	Tanzania: Mabogini	D1ETY.1	ARAB-76	D1ETYACXX121126.1.AATGTTCT	SM-3NKXY
PRJNA176977	SRR808800	arabiensis	Tanzania: Mabogini	D1ETY.4	ARAB-77	D1ETYACXX121126.4.AATGTTCT	SM-3NKXY
PRJNA176977	SRR808801	arabiensis	Tanzania: Mabogini	D1ETY.7	ARAB-78	D1ETYACXX121126.7.AATGTTCT	SM-3NKXY
PRJNA176977	SRR808802	arabiensis	Tanzania: Mabogini	D1ETY.6	ARAB-79	D1ETYACXX121126.6.AATGTTCT	SM-3NKXY
PRJNA176977	SRR808803	arabiensis	Tanzania: Mabogini	D1ETY.8	ARAB-80	D1ETYACXX121126.8.AATGTTCT	SM-3NKXY
PRJNA176978	SRR808379	arabiensis	Tanzania: Mabogini	D1ETY.8	ARAB-81	D1ETYACXX121126.8.GACCAGGA	SM-3NKYE
PRJNA176978	SRR809490	arabiensis	Tanzania: Mabogini	D1ETY.5	ARAB-82	D1ETYACXX121126.5.GACCAGGA	SM-3NKYE
PRJNA176978	SRR809491	arabiensis	Tanzania: Mabogini	D1ETY.7	ARAB-83	D1ETYACXX121126.7.GACCAGGA	SM-3NKYE
PRJNA176978	SRR809492	arabiensis	Tanzania: Mabogini	D1ETY.1	ARAB-84	D1ETYACXX121126.1.GACCAGGA	SM-3NKYE
PRJNA176978	SRR809493	arabiensis	Tanzania: Mabogini	D1ETY.4	ARAB-85	D1ETYACXX121126.4.GACCAGGA	SM-3NKYE
PRJNA176978	SRR809494	arabiensis	Tanzania: Mabogini	D1ETY.6	ARAB-86	D1ETYACXX121126.6.GACCAGGA	SM-3NKYE
PRJNA176978	SRR809495	arabiensis	Tanzania: Mabogini	D1ETY.2	ARAB-87	D1ETYACXX121126.2.GACCAGGA	SM-3NKYE
PRJNA176978	SRR809496	arabiensis	Tanzania: Mabogini	D1ETY.3	ARAB-88	D1ETYACXX121126.3.GACCAGGA	SM-3NKYE
PRJNA176979	SRR808297	arabiensis	Tanzania: Mabogini	D1ETY.2	ARAB-89	D1ETYACXX121126.2.ACAGGTAT	SM-3NKX2
PRJNA176979	SRR808349	arabiensis	Tanzania: Mabogini	D1ETY.8	ARAB-90	D1ETYACXX121126.8.ACAGGTAT	SM-3NKX2
PRJNA176979	SRR809497	arabiensis	Tanzania: Mabogini	D1ETY.6	ARAB-91	D1ETYACXX121126.6.ACAGGTAT	SM-3NKX2
PRJNA176979	SRR809498	arabiensis	Tanzania: Mabogini	D1ETY.3	ARAB-92	D1ETYACXX121126.3.ACAGGTAT	SM-3NKX2
PRJNA176979	SRR809499	arabiensis	Tanzania: Mabogini	D1ETY.5	ARAB-93	D1ETYACXX121126.5.ACAGGTAT	SM-3NKX2
PRJNA176979	SRR809500	arabiensis	Tanzania: Mabogini	D1ETY.4	ARAB-94	D1ETYACXX121126.4.ACAGGTAT	SM-3NKX2
PRJNA176979	SRR809501	arabiensis	Tanzania: Mabogini	D1ETY.1	ARAB-95	D1ETYACXX121126.1.ACAGGTAT	SM-3NKX2
PRJNA176979	SRR809502	arabiensis	Tanzania: Mabogini	D1ETY.7	ARAB-96	D1ETYACXX121126.7.ACAGGTAT	SM-3NKX2
PRJNA176980	SRR651433	melas	Cameroon: Campo	D1ETY.2	MELAS-1	D1ETYACXX121126.2.AAGTAGAG	SM-3NKWU
PRJNA176980	SRR651435	melas	Cameroon: Campo	D1ETY.6	MELAS-2	D1ETYACXX121126.6.AAGTAGAG	SM-3NKWU
PRJNA176980	SRR651440	melas	Cameroon: Campo	D1ETY.7	MELAS-3	D1ETYACXX121126.7.AAGTAGAG	SM-3NKWU
PRJNA176980	SRR651529	melas	Cameroon: Campo	D1ETY.3	MELAS-4	D1ETYACXX121126.3.AAGTAGAG	SM-3NKWU
PRJNA176980	SRR651561	melas	Cameroon: Campo	D1ETY.5	MELAS-5	D1ETYACXX121126.5.AAGTAGAG	SM-3NKWU
PRJNA176980	SRR651591	melas	Cameroon: Campo	D1ETY.4	MELAS-6	D1ETYACXX121126.4.AAGTAGAG	SM-3NKWU
PRJNA176980	SRR651629	melas	Cameroon: Campo	D1ETY.1	MELAS-7	D1ETYACXX121126.1.AAGTAGAG	SM-3NKWU
PRJNA176980	SRR651643	melas	Cameroon: Campo	D1ETY.8	MELAS-8	D1ETYACXX121126.8.AAGTAGAG	SM-3NKWU
PRJNA176981	SRR651406	melas	Cameroon: Campo	D1ETY.7	MELAS-9	D1ETYACXX121126.7.CACATCCT	SM-3NKY2
PRJNA176981	SRR651410	melas	Cameroon: Campo	D1ETY.5	MELAS-10	D1ETYACXX121126.5.CACATCCT	SM-3NKY2
PRJNA176981	SRR651590	melas	Cameroon: Campo	D1ETY.4	MELAS-11	D1ETYACXX121126.4.CACATCCT	SM-3NKY2
PRJNA176981	SRR651646	melas	Cameroon: Campo	D1ETY.6	MELAS-12	D1ETYACXX121126.6.CACATCCT	SM-3NKY2
PRJNA176981	SRR651657	melas	Cameroon: Campo	D1ETY.8	MELAS-13	D1ETYACXX121126.8.CACATCCT	SM-3NKY2
PRJNA176981	SRR653649	melas	Cameroon: Campo	D1ETY.2	MELAS-14	D1ETYACXX121126.2.CACATCCT	SM-3NKY2
PRJNA176981	SRR653659	melas	Cameroon: Campo	D1ETY.1	MELAS-15	D1ETYACXX121126.1.CACATCCT	SM-3NKY2
PRJNA176981	SRR653706	melas	Cameroon: Campo	D1ETY.3	MELAS-16	D1ETYACXX121126.3.CACATCCT	SM-3NKY2
PRJNA176982	SRR651426	melas	Cameroon: Campo	D1ETY.8	MELAS-17	D1ETYACXX121126.8.TACTTAGC	SM-3NKYH
PRJNA176982	SRR651506	melas	Cameroon: Campo	D1ETY.5	MELAS-18	D1ETYACXX121126.5.TACTTAGC	SM-3NKYH
PRJNA176982	SRR651559	melas	Cameroon: Campo	D1ETY.6	MELAS-19	D1ETYACXX121126.6.TACTTAGC	SM-3NKYH
PRJNA176982	SRR651574	melas	Cameroon: Campo	D1ETY.7	MELAS-20	D1ETYACXX121126.7.TACTTAGC	SM-3NKYH
PRJNA176982	SRR651616	melas	Cameroon: Campo	D1ETY.4	MELAS-21	D1ETYACXX121126.4.TACTTAGC	SM-3NKYH
PRJNA176982	SRR651627	melas	Cameroon: Campo	D1ETY.3	MELAS-22	D1ETYACXX121126.3.TACTTAGC	SM-3NKYH
PRJNA176982	SRR653644	melas	Cameroon: Campo	D1ETY.2	MELAS-23	D1ETYACXX121126.2.TACTTAGC	SM-3NKYH
PRJNA176982	SRR653662	melas	Cameroon: Campo	D1ETY.1	MELAS-24	D1ETYACXX121126.1.TACTTAGC	SM-3NKYH
PRJNA176983	SRR651396	melas	Cameroon: Campo	D1ETY.4	MELAS-25	D1ETYACXX121126.4.CCAGAGCT	SM-3NKYJ
PRJNA176983	SRR651507	melas	Cameroon: Campo	D1ETY.8	MELAS-26	D1ETYACXX121126.8.CCAGAGCT	SM-3NKYJ
PRJNA176983	SRR651525	melas	Cameroon: Campo	D1ETY.5	MELAS-27	D1ETYACXX121126.5.CCAGAGCT	SM-3NKYJ
PRJNA176983	SRR651593	melas	Cameroon: Campo	D1ETY.6	MELAS-28	D1ETYACXX121126.6.CCAGAGCT	SM-3NKYJ
PRJNA176983	SRR651609	melas	Cameroon: Campo	D1ETY.7	MELAS-29	D1ETYACXX121126.7.CCAGAGCT	SM-3NKYJ
PRJNA176983	SRR653625	melas	Cameroon: Campo	D1ETY.3	MELAS-30	D1ETYACXX121126.3.CCAGAGCT	SM-3NKYJ
PRJNA176983	SRR653680	melas	Cameroon: Campo	D1ETY.1	MELAS-31	D1ETYACXX121126.1.CCAGAGCT	SM-3NKYJ
PRJNA176983	SRR653690	melas	Cameroon: Campo	D1ETY.2	MELAS-32	D1ETYACXX121126.2.CCAGAGCT	SM-3NKYJ
PRJNA176984	SRR808298	melas	Cameroon: Campo	D1ETY.8	MELAS-33	D1ETYACXX121126.8.CAGCGGTA	SM-3NKY7
PRJNA176984	SRR809587	melas	Cameroon: Campo	D1ETY.7	MELAS-34	D1ETYACXX121126.7.CAGCGGTA	SM-3NKY7
PRJNA176984	SRR809588	melas	Cameroon: Campo	D1ETY.4	MELAS-35	D1ETYACXX121126.4.CAGCGGTA	SM-3NKY7
PRJNA176984	SRR809589	melas	Cameroon: Campo	D1ETY.2	MELAS-36	D1ETYACXX121126.2.CAGCGGTA	SM-3NKY7
PRJNA176984	SRR809590	melas	Cameroon: Campo	D1ETY.5	MELAS-37	D1ETYACXX121126.5.CAGCGGTA	SM-3NKY7
PRJNA176984	SRR809591	melas	Cameroon: Campo	D1ETY.6	MELAS-38	D1ETYACXX121126.6.CAGCGGTA	SM-3NKY7
PRJNA176984	SRR809592	melas	Cameroon: Campo	D1ETY.3	MELAS-39	D1ETYACXX121126.3.CAGCGGTA	SM-3NKY7
PRJNA176984	SRR809593	melas	Cameroon: Campo	D1ETY.1	MELAS-40	D1ETYACXX121126.1.CAGCGGTA	SM-3NKY7
PRJNA176985	SRR808340	melas	Cameroon: Campo	D1ETY.8	MELAS-41	D1ETYACXX121126.8.TATCCAGG	SM-3NKYL
PRJNA176985	SRR809558	melas	Cameroon: Campo	D1ETY.1	MELAS-42	D1ETYACXX121126.1.TATCCAGG	SM-3NKYL
PRJNA176985	SRR809559	melas	Cameroon: Campo	D1ETY.4	MELAS-43	D1ETYACXX121126.4.TATCCAGG	SM-3NKYL
PRJNA176985	SRR809560	melas	Cameroon: Campo	D1ETY.5	MELAS-44	D1ETYACXX121126.5.TATCCAGG	SM-3NKYL
PRJNA176985	SRR809561	melas	Cameroon: Campo	D1ETY.3	MELAS-45	D1ETYACXX121126.3.TATCCAGG	SM-3NKYL
PRJNA176985	SRR809562	melas	Cameroon: Campo	D1ETY.6	MELAS-46	D1ETYACXX121126.6.TATCCAGG	SM-3NKYL
PRJNA176985	SRR809563	melas	Cameroon: Campo	D1ETY.2	MELAS-47	D1ETYACXX121126.2.TATCCAGG	SM-3NKYL
PRJNA176985	SRR809564	melas	Cameroon: Campo	D1ETY.7	MELAS-48	D1ETYACXX121126.7.TATCCAGG	SM-3NKYL
PRJNA176986	SRR808828	melas	Cameroon: Campo	D1ETY.4	MELAS-49	D1ETYACXX121126.4.CCAACATT	SM-3NKXA
PRJNA176986	SRR808829	melas	Cameroon: Campo	D1ETY.2	MELAS-50	D1ETYACXX121126.2.CCAACATT	SM-3NKXA
PRJNA176986	SRR808830	melas	Cameroon: Campo	D1ETY.5	MELAS-51	D1ETYACXX121126.5.CCAACATT	SM-3NKXA
PRJNA176986	SRR808831	melas	Cameroon: Campo	D1ETY.3	MELAS-52	D1ETYACXX121126.3.CCAACATT	SM-3NKXA
PRJNA176986	SRR808832	melas	Cameroon: Campo	D1ETY.8	MELAS-53	D1ETYACXX121126.8.CCAACATT	SM-3NKXA
PRJNA176986	SRR808833	melas	Cameroon: Campo	D1ETY.7	MELAS-54	D1ETYACXX121126.7.CCAACATT	SM-3NKXA
PRJNA176986	SRR808834	melas	Cameroon: Campo	D1ETY.1	MELAS-55	D1ETYACXX121126.1.CCAACATT	SM-3NKXA
PRJNA176986	SRR808835	melas	Cameroon: Campo	D1ETY.6	MELAS-56	D1ETYACXX121126.6.CCAACATT	SM-3NKXA
PRJNA176987	SRR808268	melas	Cameroon: Campo	D1ETY.8	MELAS-57	D1ETYACXX121126.8.ACTAAGAC	SM-3NKXZ
PRJNA176987	SRR809527	melas	Cameroon: Campo	D1ETY.4	MELAS-58	D1ETYACXX121126.4.ACTAAGAC	SM-3NKXZ
PRJNA176987	SRR809528	melas	Cameroon: Campo	D1ETY.5	MELAS-59	D1ETYACXX121126.5.ACTAAGAC	SM-3NKXZ
PRJNA176987	SRR809529	melas	Cameroon: Campo	D1ETY.7	MELAS-60	D1ETYACXX121126.7.ACTAAGAC	SM-3NKXZ
PRJNA176987	SRR809530	melas	Cameroon: Campo	D1ETY.3	MELAS-61	D1ETYACXX121126.3.ACTAAGAC	SM-3NKXZ
PRJNA176987	SRR809531	melas	Cameroon: Campo	D1ETY.2	MELAS-62	D1ETYACXX121126.2.ACTAAGAC	SM-3NKXZ
PRJNA176987	SRR809532	melas	Cameroon: Campo	D1ETY.1	MELAS-63	D1ETYACXX121126.1.ACTAAGAC	SM-3NKXZ
PRJNA176987	SRR809533	melas	Cameroon: Campo	D1ETY.6	MELAS-64	D1ETYACXX121126.6.ACTAAGAC	SM-3NKXZ
PRJNA176988	SRR651420	merus	Kenya: Coast	D1ETY.8	MERUS-1	D1ETYACXX121126.8.ATTCTAGG	SM-3NKYI
PRJNA176988	SRR651547	merus	Kenya: Coast	D1ETY.6	MERUS-2	D1ETYACXX121126.6.ATTCTAGG	SM-3NKYI
PRJNA176988	SRR651548	merus	Kenya: Coast	D1ETY.5	MERUS-3	D1ETYACXX121126.5.ATTCTAGG	SM-3NKYI
PRJNA176988	SRR651589	merus	Kenya: Coast	D1ETY.7	MERUS-4	D1ETYACXX121126.7.ATTCTAGG	SM-3NKYI
PRJNA176988	SRR651601	merus	Kenya: Coast	D1ETY.4	MERUS-5	D1ETYACXX121126.4.ATTCTAGG	SM-3NKYI
PRJNA176988	SRR653619	merus	Kenya: Coast	D1ETY.3	MERUS-6	D1ETYACXX121126.3.ATTCTAGG	SM-3NKYI
PRJNA176988	SRR653652	merus	Kenya: Coast	D1ETY.1	MERUS-7	D1ETYACXX121126.1.ATTCTAGG	SM-3NKYI
PRJNA176988	SRR653679	merus	Kenya: Coast	D1ETY.2	MERUS-8	D1ETYACXX121126.2.ATTCTAGG	SM-3NKYI
PRJNA176989	SRR651398	merus	Kenya: Coast	D1ETY.6	MERUS-9	D1ETYACXX121126.6.TTACGCAC	SM-3NKXF
PRJNA176989	SRR651501	merus	Kenya: Coast	D1ETY.8	MERUS-10	D1ETYACXX121126.8.TTACGCAC	SM-3NKXF
PRJNA176989	SRR651519	merus	Kenya: Coast	D1ETY.3	MERUS-11	D1ETYACXX121126.3.TTACGCAC	SM-3NKXF
PRJNA176989	SRR651598	merus	Kenya: Coast	D1ETY.7	MERUS-12	D1ETYACXX121126.7.TTACGCAC	SM-3NKXF
PRJNA176989	SRR651626	merus	Kenya: Coast	D1ETY.5	MERUS-13	D1ETYACXX121126.5.TTACGCAC	SM-3NKXF
PRJNA176989	SRR651652	merus	Kenya: Coast	D1ETY.4	MERUS-14	D1ETYACXX121126.4.TTACGCAC	SM-3NKXF
PRJNA176989	SRR653647	merus	Kenya: Coast	D1ETY.2	MERUS-15	D1ETYACXX121126.2.TTACGCAC	SM-3NKXF
PRJNA176989	SRR653681	merus	Kenya: Coast	D1ETY.1	MERUS-16	D1ETYACXX121126.1.TTACGCAC	SM-3NKXF
PRJNA176990	SRR651441	merus	South Africa: Mpumalanga, Koomatipoort	D1ETY.3	MERUS-17	D1ETYACXX121126.3.TTGAATAG	SM-3NKXO
PRJNA176990	SRR651550	merus	South Africa: Mpumalanga, Koomatipoort	D1ETY.7	MERUS-18	D1ETYACXX121126.7.TTGAATAG	SM-3NKXO
PRJNA176990	SRR651558	merus	South Africa: Mpumalanga, Koomatipoort	D1ETY.5	MERUS-19	D1ETYACXX121126.5.TTGAATAG	SM-3NKXO
PRJNA176990	SRR651570	merus	South Africa: Mpumalanga, Koomatipoort	D1ETY.4	MERUS-20	D1ETYACXX121126.4.TTGAATAG	SM-3NKXO
PRJNA176990	SRR651599	merus	South Africa: Mpumalanga, Koomatipoort	D1ETY.6	MERUS-21	D1ETYACXX121126.6.TTGAATAG	SM-3NKXO
PRJNA176990	SRR651659	merus	South Africa: Mpumalanga, Koomatipoort	D1ETY.8	MERUS-22	D1ETYACXX121126.8.TTGAATAG	SM-3NKXO
PRJNA176990	SRR653628	merus	South Africa: Mpumalanga, Koomatipoort	D1ETY.1	MERUS-23	D1ETYACXX121126.1.TTGAATAG	SM-3NKXO
PRJNA176990	SRR653684	merus	South Africa: Mpumalanga, Koomatipoort	D1ETY.2	MERUS-24	D1ETYACXX121126.2.TTGAATAG	SM-3NKXO
PRJNA176991	SRR651419	merus	Kenya: Coast	D1ETY.5	MERUS-25	D1ETYACXX121126.5.TCCTTGGT	SM-3NKWZ
PRJNA176991	SRR651594	merus	Kenya: Coast	D1ETY.8	MERUS-26	D1ETYACXX121126.8.TCCTTGGT	SM-3NKWZ
PRJNA176991	SRR651604	merus	Kenya: Coast	D1ETY.4	MERUS-27	D1ETYACXX121126.4.TCCTTGGT	SM-3NKWZ
PRJNA176991	SRR651611	merus	Kenya: Coast	D1ETY.3	MERUS-28	D1ETYACXX121126.3.TCCTTGGT	SM-3NKWZ
PRJNA176991	SRR651621	merus	Kenya: Coast	D1ETY.7	MERUS-29	D1ETYACXX121126.7.TCCTTGGT	SM-3NKWZ
PRJNA176991	SRR651628	merus	Kenya: Coast	D1ETY.6	MERUS-30	D1ETYACXX121126.6.TCCTTGGT	SM-3NKWZ
PRJNA176991	SRR653682	merus	Kenya: Coast	D1ETY.2	MERUS-31	D1ETYACXX121126.2.TCCTTGGT	SM-3NKWZ
PRJNA176991	SRR653693	merus	Kenya: Coast	D1ETY.1	MERUS-32	D1ETYACXX121126.1.TCCTTGGT	SM-3NKWZ
PRJNA176992	SRR651417	merus	South Africa: Mpumalanga, Koomatipoort	D1ETY.7	MERUS-33	D1ETYACXX121126.7.AGGTTATC	SM-3NKX8
PRJNA176992	SRR651444	merus	South Africa: Mpumalanga, Koomatipoort	D1ETY.4	MERUS-34	D1ETYACXX121126.4.AGGTTATC	SM-3NKX8
PRJNA176992	SRR651514	merus	South Africa: Mpumalanga, Koomatipoort	D1ETY.5	MERUS-35	D1ETYACXX121126.5.AGGTTATC	SM-3NKX8
PRJNA176992	SRR651566	merus	South Africa: Mpumalanga, Koomatipoort	D1ETY.8	MERUS-36	D1ETYACXX121126.8.AGGTTATC	SM-3NKX8
PRJNA176992	SRR651614	merus	South Africa: Mpumalanga, Koomatipoort	D1ETY.6	MERUS-37	D1ETYACXX121126.6.AGGTTATC	SM-3NKX8
PRJNA176992	SRR653622	merus	South Africa: Mpumalanga, Koomatipoort	D1ETY.2	MERUS-38	D1ETYACXX121126.2.AGGTTATC	SM-3NKX8
PRJNA176992	SRR653631	merus	South Africa: Mpumalanga, Koomatipoort	D1ETY.1	MERUS-39	D1ETYACXX121126.1.AGGTTATC	SM-3NKX8
PRJNA176992	SRR653712	merus	South Africa: Mpumalanga, Koomatipoort	D1ETY.3	MERUS-40	D1ETYACXX121126.3.AGGTTATC	SM-3NKX8
PRJNA176994	SRR850224	merus	Kenya: Coast	D1ETY.4	MERUS-41	D1ETYACXX121126.4.CCTTCGCA	SM-3NKXP
PRJNA176994	SRR850225	merus	Kenya: Coast	D1ETY.2	MERUS-42	D1ETYACXX121126.2.CCTTCGCA	SM-3NKXP
PRJNA176994	SRR850226	merus	Kenya: Coast	D1ETY.8	MERUS-43	D1ETYACXX121126.8.CCTTCGCA	SM-3NKXP
PRJNA176994	SRR850227	merus	Kenya: Coast	D1ETY.6	MERUS-44	D1ETYACXX121126.6.CCTTCGCA	SM-3NKXP
PRJNA176994	SRR850228	merus	Kenya: Coast	D1ETY.1	MERUS-45	D1ETYACXX121126.1.CCTTCGCA	SM-3NKXP
PRJNA176994	SRR850229	merus	Kenya: Coast	D1ETY.3	MERUS-46	D1ETYACXX121126.3.CCTTCGCA	SM-3NKXP
PRJNA176994	SRR850230	merus	Kenya: Coast	D1ETY.7	MERUS-47	D1ETYACXX121126.7.CCTTCGCA	SM-3NKXP
PRJNA176994	SRR850231	merus	Kenya: Coast	D1ETY.5	MERUS-48	D1ETYACXX121126.5.CCTTCGCA	SM-3NKXP
PRJNA176995	SRR808858	merus	South Africa: Mpumalanga, Koomatipoort	D1ETY.8	MERUS-49	D1ETYACXX121126.8.TCTCGGTC	SM-3NKXX
PRJNA176995	SRR808859	merus	South Africa: Mpumalanga, Koomatipoort	D1ETY.7	MERUS-50	D1ETYACXX121126.7.TCTCGGTC	SM-3NKXX
PRJNA176995	SRR808860	merus	South Africa: Mpumalanga, Koomatipoort	D1ETY.5	MERUS-51	D1ETYACXX121126.5.TCTCGGTC	SM-3NKXX
PRJNA176995	SRR808861	merus	South Africa: Mpumalanga, Koomatipoort	D1ETY.1	MERUS-52	D1ETYACXX121126.1.TCTCGGTC	SM-3NKXX
PRJNA176995	SRR808863	merus	South Africa: Mpumalanga, Koomatipoort	D1ETY.3	MERUS-53	D1ETYACXX121126.3.TCTCGGTC	SM-3NKXX
PRJNA176995	SRR808865	merus	South Africa: Mpumalanga, Koomatipoort	D1ETY.6	MERUS-54	D1ETYACXX121126.6.TCTCGGTC	SM-3NKXX
PRJNA176995	SRR808867	merus	South Africa: Mpumalanga, Koomatipoort	D1ETY.4	MERUS-55	D1ETYACXX121126.4.TCTCGGTC	SM-3NKXX
PRJNA176995	SRR808869	merus	South Africa: Mpumalanga, Koomatipoort	D1ETY.2	MERUS-56	D1ETYACXX121126.2.TCTCGGTC	SM-3NKXX
PRJNA176996	SRR823954	merus	Kenya: Coast	D1ETY.3	MERUS-57	D1ETYACXX121126.3.GAACCTAG	SM-3NKYD
PRJNA176996	SRR823955	merus	Kenya: Coast	D1ETY.7	MERUS-58	D1ETYACXX121126.7.GAACCTAG	SM-3NKYD
PRJNA176996	SRR823956	merus	Kenya: Coast	D1ETY.8	MERUS-59	D1ETYACXX121126.8.GAACCTAG	SM-3NKYD
PRJNA176996	SRR823957	merus	Kenya: Coast	D1ETY.4	MERUS-60	D1ETYACXX121126.4.GAACCTAG	SM-3NKYD
PRJNA176996	SRR823958	merus	Kenya: Coast	D1ETY.6	MERUS-61	D1ETYACXX121126.6.GAACCTAG	SM-3NKYD
PRJNA176996	SRR823959	merus	Kenya: Coast	D1ETY.2	MERUS-62	D1ETYACXX121126.2.GAACCTAG	SM-3NKYD
PRJNA176996	SRR823960	merus	Kenya: Coast	D1ETY.5	MERUS-63	D1ETYACXX121126.5.GAACCTAG	SM-3NKYD
PRJNA176996	SRR823961	merus	Kenya: Coast	D1ETY.1	MERUS-64	D1ETYACXX121126.1.GAACCTAG	SM-3NKYD
PRJNA176997	SRR808911	merus	South Africa: Mpumalanga, Koomatipoort	D1ETY.5	MERUS-65	D1ETYACXX121126.5.TATCTGCC	SM-3NKXR
PRJNA176997	SRR808912	merus	South Africa: Mpumalanga, Koomatipoort	D1ETY.1	MERUS-66	D1ETYACXX121126.1.TATCTGCC	SM-3NKXR
PRJNA176997	SRR808913	merus	South Africa: Mpumalanga, Koomatipoort	D1ETY.3	MERUS-67	D1ETYACXX121126.3.TATCTGCC	SM-3NKXR
PRJNA176997	SRR808915	merus	South Africa: Mpumalanga, Koomatipoort	D1ETY.7	MERUS-68	D1ETYACXX121126.7.TATCTGCC	SM-3NKXR
PRJNA176997	SRR808917	merus	South Africa: Mpumalanga, Koomatipoort	D1ETY.8	MERUS-69	D1ETYACXX121126.8.TATCTGCC	SM-3NKXR
PRJNA176997	SRR808919	merus	South Africa: Mpumalanga, Koomatipoort	D1ETY.2	MERUS-70	D1ETYACXX121126.2.TATCTGCC	SM-3NKXR
PRJNA176997	SRR808921	merus	South Africa: Mpumalanga, Koomatipoort	D1ETY.6	MERUS-71	D1ETYACXX121126.6.TATCTGCC	SM-3NKXR
PRJNA176997	SRR808924	merus	South Africa: Mpumalanga, Koomatipoort	D1ETY.4	MERUS-72	D1ETYACXX121126.4.TATCTGCC	SM-3NKXR
PRJNA176998	SRR651399	quadriannulatus	Zimbabwe: Chilongo	D1ETY.5	QUAD-1	D1ETYACXX121126.5.CGTTACCA	SM-3NKWY
PRJNA176998	SRR651443	quadriannulatus	Zimbabwe: Chilongo	D1ETY.7	QUAD-2	D1ETYACXX121126.7.CGTTACCA	SM-3NKWY
PRJNA176998	SRR651445	quadriannulatus	Zimbabwe: Chilongo	D1ETY.3	QUAD-3	D1ETYACXX121126.3.CGTTACCA	SM-3NKWY
PRJNA176998	SRR651446	quadriannulatus	Zimbabwe: Chilongo	D1ETY.6	QUAD-4	D1ETYACXX121126.6.CGTTACCA	SM-3NKWY
PRJNA176998	SRR651503	quadriannulatus	Zimbabwe: Chilongo	D1ETY.5	QUAD-5	D1ETYACXX121126.5.GACAGTAA	SM-3NKXE
PRJNA176998	SRR651509	quadriannulatus	Zimbabwe: Chilongo	D1ETY.4	QUAD-6	D1ETYACXX121126.4.GACAGTAA	SM-3NKXE
PRJNA176998	SRR651517	quadriannulatus	Zimbabwe: Chilongo	D1ETY.7	QUAD-7	D1ETYACXX121126.7.GACAGTAA	SM-3NKXE
PRJNA176998	SRR651533	quadriannulatus	Zimbabwe: Chilongo	D1ETY.3	QUAD-8	D1ETYACXX121126.3.GACAGTAA	SM-3NKXE
PRJNA176998	SRR651534	quadriannulatus	Zimbabwe: Chilongo	D1ETY.8	QUAD-9	D1ETYACXX121126.8.CGTTACCA	SM-3NKWY
PRJNA176998	SRR651554	quadriannulatus	Zimbabwe: Chilongo	D1ETY.8	QUAD-10	D1ETYACXX121126.8.GACAGTAA	SM-3NKXE
PRJNA176998	SRR651636	quadriannulatus	Zimbabwe: Chilongo	D1ETY.4	QUAD-11	D1ETYACXX121126.4.CGTTACCA	SM-3NKWY
PRJNA176998	SRR651648	quadriannulatus	Zimbabwe: Chilongo	D1ETY.6	QUAD-12	D1ETYACXX121126.6.GACAGTAA	SM-3NKXE
PRJNA176998	SRR653616	quadriannulatus	Zimbabwe: Chilongo	D1ETY.2	QUAD-13	D1ETYACXX121126.2.CGTTACCA	SM-3NKWY
PRJNA176998	SRR653618	quadriannulatus	Zimbabwe: Chilongo	D1ETY.2	QUAD-14	D1ETYACXX121126.2.GACAGTAA	SM-3NKXE
PRJNA176998	SRR653639	quadriannulatus	Zimbabwe: Chilongo	D1ETY.1	QUAD-15	D1ETYACXX121126.1.CGTTACCA	SM-3NKWY
PRJNA176998	SRR653655	quadriannulatus	Zimbabwe: Chilongo	D1ETY.1	QUAD-16	D1ETYACXX121126.1.GACAGTAA	SM-3NKXE
PRJNA177001	SRR651415	quadriannulatus	Zimbabwe: Chilongo	D1ETY.5	QUAD-17	D1ETYACXX121126.5.CAGCAAGG	SM-3NKY5
PRJNA177001	SRR651502	quadriannulatus	Zimbabwe: Chilongo	D1ETY.8	QUAD-18	D1ETYACXX121126.8.CAGCAAGG	SM-3NKY5
PRJNA177001	SRR651553	quadriannulatus	Zimbabwe: Chilongo	D1ETY.7	QUAD-19	D1ETYACXX121126.7.CAGCAAGG	SM-3NKY5
PRJNA177001	SRR651584	quadriannulatus	Zimbabwe: Chilongo	D1ETY.6	QUAD-20	D1ETYACXX121126.6.CAGCAAGG	SM-3NKY5
PRJNA177001	SRR651603	quadriannulatus	Zimbabwe: Chilongo	D1ETY.4	QUAD-21	D1ETYACXX121126.4.CAGCAAGG	SM-3NKY5
PRJNA177001	SRR653614	quadriannulatus	Zimbabwe: Chilongo	D1ETY.2	QUAD-22	D1ETYACXX121126.2.CAGCAAGG	SM-3NKY5
PRJNA177001	SRR653705	quadriannulatus	Zimbabwe: Chilongo	D1ETY.3	QUAD-23	D1ETYACXX121126.3.CAGCAAGG	SM-3NKY5
PRJNA177001	SRR653711	quadriannulatus	Zimbabwe: Chilongo	D1ETY.1	QUAD-24	D1ETYACXX121126.1.CAGCAAGG	SM-3NKY5
PRJNA177002	SRR651432	quadriannulatus	Zimbabwe: Chilongo	D1ETY.4	QUAD-25	D1ETYACXX121126.4.TCCAGCAA	SM-3NKYC
PRJNA177002	SRR651522	quadriannulatus	Zimbabwe: Chilongo	D1ETY.3	QUAD-26	D1ETYACXX121126.3.TCCAGCAA	SM-3NKYC
PRJNA177002	SRR651526	quadriannulatus	Zimbabwe: Chilongo	D1ETY.6	QUAD-27	D1ETYACXX121126.6.TCCAGCAA	SM-3NKYC
PRJNA177002	SRR651530	quadriannulatus	Zimbabwe: Chilongo	D1ETY.8	QUAD-28	D1ETYACXX121126.8.TCCAGCAA	SM-3NKYC
PRJNA177002	SRR651573	quadriannulatus	Zimbabwe: Chilongo	D1ETY.7	QUAD-29	D1ETYACXX121126.7.TCCAGCAA	SM-3NKYC
PRJNA177002	SRR651634	quadriannulatus	Zimbabwe: Chilongo	D1ETY.5	QUAD-30	D1ETYACXX121126.5.TCCAGCAA	SM-3NKYC
PRJNA177002	SRR653621	quadriannulatus	Zimbabwe: Chilongo	D1ETY.2	QUAD-31	D1ETYACXX121126.2.TCCAGCAA	SM-3NKYC
PRJNA177002	SRR653657	quadriannulatus	Zimbabwe: Chilongo	D1ETY.1	QUAD-32	D1ETYACXX121126.1.TCCAGCAA	SM-3NKYC
PRJNA177003	SRR850232	quadriannulatus	Zimbabwe: Chilongo	D1ETY.6	QUAD-33	D1ETYACXX121126.6.ATTGTCTG	SM-3NKY6
PRJNA177003	SRR850233	quadriannulatus	Zimbabwe: Chilongo	D1ETY.4	QUAD-34	D1ETYACXX121126.4.ATTGTCTG	SM-3NKY6
PRJNA177003	SRR850234	quadriannulatus	Zimbabwe: Chilongo	D1ETY.7	QUAD-35	D1ETYACXX121126.7.ATTGTCTG	SM-3NKY6
PRJNA177003	SRR850235	quadriannulatus	Zimbabwe: Chilongo	D1ETY.8	QUAD-36	D1ETYACXX121126.8.ATTGTCTG	SM-3NKY6
PRJNA177003	SRR850236	quadriannulatus	Zimbabwe: Chilongo	D1ETY.2	QUAD-37	D1ETYACXX121126.2.ATTGTCTG	SM-3NKY6
PRJNA177003	SRR850237	quadriannulatus	Zimbabwe: Chilongo	D1ETY.1	QUAD-38	D1ETYACXX121126.1.ATTGTCTG	SM-3NKY6
PRJNA177003	SRR850238	quadriannulatus	Zimbabwe: Chilongo	D1ETY.3	QUAD-39	D1ETYACXX121126.3.ATTGTCTG	SM-3NKY6
PRJNA177003	SRR850239	quadriannulatus	Zimbabwe: Chilongo	D1ETY.5	QUAD-40	D1ETYACXX121126.5.ATTGTCTG	SM-3NKY6
PRJNA177004	SRR808296	quadriannulatus	Zimbabwe: Chilongo	D1ETY.8	QUAD-41	D1ETYACXX121126.8.AACGCATT	SM-3NKX1
PRJNA177004	SRR808326	quadriannulatus	Zimbabwe: Chilongo	D1ETY.2	QUAD-42	D1ETYACXX121126.2.AACGCATT	SM-3NKX1
PRJNA177004	SRR809749	quadriannulatus	Zimbabwe: Chilongo	D1ETY.1	QUAD-43	D1ETYACXX121126.1.AACGCATT	SM-3NKX1
PRJNA177004	SRR809750	quadriannulatus	Zimbabwe: Chilongo	D1ETY.3	QUAD-44	D1ETYACXX121126.3.AACGCATT	SM-3NKX1
PRJNA177004	SRR809751	quadriannulatus	Zimbabwe: Chilongo	D1ETY.6	QUAD-45	D1ETYACXX121126.6.AACGCATT	SM-3NKX1
PRJNA177004	SRR809752	quadriannulatus	Zimbabwe: Chilongo	D1ETY.5	QUAD-46	D1ETYACXX121126.5.AACGCATT	SM-3NKX1
PRJNA177004	SRR809753	quadriannulatus	Zimbabwe: Chilongo	D1ETY.4	QUAD-47	D1ETYACXX121126.4.AACGCATT	SM-3NKX1
PRJNA177004	SRR809754	quadriannulatus	Zimbabwe: Chilongo	D1ETY.7	QUAD-48	D1ETYACXX121126.7.AACGCATT	SM-3NKX1
PRJNA177005	SRR808324	quadriannulatus	Zimbabwe: Chilongo	D1ETY.8	QUAD-49	D1ETYACXX121126.8.CTGTAATC	SM-3NKXH
PRJNA177005	SRR809778	quadriannulatus	Zimbabwe: Chilongo	D1ETY.7	QUAD-50	D1ETYACXX121126.7.CTGTAATC	SM-3NKXH
PRJNA177005	SRR809779	quadriannulatus	Zimbabwe: Chilongo	D1ETY.4	QUAD-51	D1ETYACXX121126.4.CTGTAATC	SM-3NKXH
PRJNA177005	SRR809780	quadriannulatus	Zimbabwe: Chilongo	D1ETY.1	QUAD-52	D1ETYACXX121126.1.CTGTAATC	SM-3NKXH
PRJNA177005	SRR809781	quadriannulatus	Zimbabwe: Chilongo	D1ETY.6	QUAD-53	D1ETYACXX121126.6.CTGTAATC	SM-3NKXH
PRJNA177005	SRR809782	quadriannulatus	Zimbabwe: Chilongo	D1ETY.2	QUAD-54	D1ETYACXX121126.2.CTGTAATC	SM-3NKXH
PRJNA177005	SRR809783	quadriannulatus	Zimbabwe: Chilongo	D1ETY.5	QUAD-55	D1ETYACXX121126.5.CTGTAATC	SM-3NKXH
PRJNA177005	SRR809784	quadriannulatus	Zimbabwe: Chilongo	D1ETY.3	QUAD-56	D1ETYACXX121126.3.CTGTAATC	SM-3NKXH
PRJNA177006	SRR808271	quadriannulatus	Zimbabwe: Chilongo	D1ETY.8	QUAD-57	D1ETYACXX121126.8.TAAGCACA	SM-3NKXQ
PRJNA177006	SRR809691	quadriannulatus	Zimbabwe: Chilongo	D1ETY.5	QUAD-58	D1ETYACXX121126.5.TAAGCACA	SM-3NKXQ
PRJNA177006	SRR809692	quadriannulatus	Zimbabwe: Chilongo	D1ETY.3	QUAD-59	D1ETYACXX121126.3.TAAGCACA	SM-3NKXQ
PRJNA177006	SRR809693	quadriannulatus	Zimbabwe: Chilongo	D1ETY.1	QUAD-60	D1ETYACXX121126.1.TAAGCACA	SM-3NKXQ
PRJNA177006	SRR809694	quadriannulatus	Zimbabwe: Chilongo	D1ETY.4	QUAD-61	D1ETYACXX121126.4.TAAGCACA	SM-3NKXQ
PRJNA177006	SRR809695	quadriannulatus	Zimbabwe: Chilongo	D1ETY.7	QUAD-62	D1ETYACXX121126.7.TAAGCACA	SM-3NKXQ
PRJNA177006	SRR809696	quadriannulatus	Zimbabwe: Chilongo	D1ETY.2	QUAD-63	D1ETYACXX121126.2.TAAGCACA	SM-3NKXQ
PRJNA177006	SRR809697	quadriannulatus	Zimbabwe: Chilongo	D1ETY.6	QUAD-64	D1ETYACXX121126.6.TAAGCACA	SM-3NKXQ
PRJNA177007	SRR808350	quadriannulatus	Zimbabwe: Chilongo	D1ETY.8	QUAD-65	D1ETYACXX121126.8.GCCGTCGA	SM-3NKXI
PRJNA177007	SRR809718	quadriannulatus	Zimbabwe: Chilongo	D1ETY.1	QUAD-66	D1ETYACXX121126.1.GCCGTCGA	SM-3NKXI
PRJNA177007	SRR809719	quadriannulatus	Zimbabwe: Chilongo	D1ETY.5	QUAD-67	D1ETYACXX121126.5.GCCGTCGA	SM-3NKXI
PRJNA177007	SRR809720	quadriannulatus	Zimbabwe: Chilongo	D1ETY.3	QUAD-68	D1ETYACXX121126.3.GCCGTCGA	SM-3NKXI
PRJNA177007	SRR809721	quadriannulatus	Zimbabwe: Chilongo	D1ETY.7	QUAD-69	D1ETYACXX121126.7.GCCGTCGA	SM-3NKXI
PRJNA177007	SRR809722	quadriannulatus	Zimbabwe: Chilongo	D1ETY.6	QUAD-70	D1ETYACXX121126.6.GCCGTCGA	SM-3NKXI
PRJNA177007	SRR809723	quadriannulatus	Zimbabwe: Chilongo	D1ETY.2	QUAD-71	D1ETYACXX121126.2.GCCGTCGA	SM-3NKXI
PRJNA177007	SRR809724	quadriannulatus	Zimbabwe: Chilongo	D1ETY.4	QUAD-72	D1ETYACXX121126.4.GCCGTCGA	SM-3NKXI
PRJNA254046	SRR1593280	coluzzii	Burkina Faso: Sourkoudiguan	colz1	COLZ-1	colz01	colz
PRJNA254046	SRR1593337	coluzzii	Burkina Faso: Sourkoudiguan	colz2	COLZ-2	colz02	colz
PRJNA254046	SRR1593338	coluzzii	Burkina Faso: Bana	colz3	COLZ-3	colz03	colz
PRJNA254046	SRR1593339	coluzzii	Burkina Faso: Bana	colz4	COLZ-4	colz04	colz
PRJNA254046	SRR1593340	coluzzii	Cameroon: Ahala	colz5	COLZ-5	colz05	colz
PRJNA254046	SRR1593341	coluzzii	Cameroon: Ahala	colz6	COLZ-6	colz06	colz
PRJNA254046	SRR1593342	coluzzii	Cameroon: Nkolbisson	colz7	COLZ-7	colz07	colz
PRJNA254046	SRR1593343	coluzzii	Cameroon: Nkolfouloull	colz8	COLZ-8	colz08	colz
PRJNA254046	SRR1593344	coluzzii	Cameroon: Boussibelika	colz9	COLZ-9	colz09	colz
PRJNA254046	SRR1593345	coluzzii	Cameroon: Boussibelika	colz10	COLZ-10	colz010	colz
PRJNA254046	SRR1593346	coluzzii	Cameroon: Boussibelika	colz11	COLZ-11	colz011	colz
PRJNA254046	SRR1593347	coluzzii	Cameroon: Boussibelika	colz12	COLZ-12	colz012	colz
PRJNA254046	SRR1593348	gambiae	Burkina Faso: Pala	gam1	GAM-1	gam01	gam
PRJNA254046	SRR1593349	gambiae	Burkina Faso: Sourkoudiguan	gam2	GAM-2	gam02	gam
PRJNA254046	SRR1593350	gambiae	Burkina Faso: Sourkoudiguan	gam3	GAM-3	gam03	gam
PRJNA254046	SRR1593351	gambiae	Burkina Faso: Pala	gam4	GAM-4	gam04	gam
PRJNA254046	SRR1593352	gambiae	Cameroon: Nkolfouloull	gam5	GAM-5	gam05	gam
PRJNA254046	SRR1593353	gambiae	Cameroon: Nkolfouloull	gam6	GAM-6	gam06	gam
PRJNA254046	SRR1593354	gambiae	Cameroon: Nkolfouloull	gam7	GAM-7	gam07	gam
PRJNA254046	SRR1593355	gambiae	Cameroon: Nkolfouloull	gam8	GAM-8	gam08	gam
PRJNA254046	SRR1593356	gambiae	Cameroon: Boussibelika	gam9	GAM-9	gam09	gam
PRJNA254046	SRR1593357	gambiae	Cameroon: Boussibelika	gam10	GAM-10	gam010	gam
PRJNA254046	SRR1593358	gambiae	Cameroon: Boussibelika	gam11	GAM-11	gam011	gam
PRJNA254046	SRR1593359	gambiae	Cameroon: Boussibelika	gam12	GAM-12	gam012	gam
PRJNA254046	SRR1593360	gambiae	Mali: Kela	gam13	GAM-13	gam013	gam
PRJNA254046	SRR1593361	gambiae	Mali: Kela	gam14	GAM-14	gam014	gam
PRJNA254046	SRR1593362	gambiae	Mali: Kela	gam15	GAM-15	gam015	gam
PRJNA254046	SRR1593363	gambiae	Mali: Kela	gam16	GAM-16	gam016	gam
PRJNA254046	SRR1593364	gambiae	Mali: Kela	gam17	GAM-17	gam017	gam
PRJNA254046	SRR1593365	gambiae	Mali: Kela	gam18	GAM-18	gam018	gam
PRJNA254046	SRR1593366	gambiae	Mali: Kela	gam19	GAM-19	gam019	gam
PRJNA254046	SRR1593367	gambiae	Mali: Kela	gam20	GAM-20	gam020	gam
PRJNA254046	SRR1593368	gambiae	Mali: Kela	gam21	GAM-21	gam021	gam
PRJNA254046	SRR1593369	gambiae	Mali: Kela	gam22	GAM-22	gam022	gam
PRJNA254046	SRR1593370	gambiae	Tanzania: Njage	gam23	GAM-23	gam023	gam
PRJNA254046	SRR1593371	gambiae	Tanzania: Njage	gam24	GAM-24	gam024	gam
PRJNA254046	SRR1593372	gambiae	Tanzania: Njage	gam25	GAM-25	gam025	gam
PRJNA254046	SRR1593373	gambiae	Tanzania: Njage	gam26	GAM-26	gam026	gam
PRJNA67217	SRR606147	melas	Equatorial Guinea: Luba	C0RTF.4	MELAS-65	C0RTFACXX120719.4.CATGCTTA	SM-39ZB9
